# Interspecies interaction reshapes the fitness landscape of evolved genotypes

**DOI:** 10.1101/2024.07.06.602328

**Authors:** Xinli Sun, Zhihui Xu, Guohai Hu, Jiyu Xie, Yun Li, Lili Tao, Nan Zhang, Weibing Xun, Youzhi Miao, Ruifu Zhang, Qirong Shen, Ákos T. Kovács

**Author notes:** Xinli Sun and Zhihui Xu contributed equally to this work. Corresponding authors: Zhihui Xu, Qirong Shen, and Ákos T. Kovács.

## Abstract

Microbial interaction and their evolution is vital for shaping the structure and function of microbial communities. However, the mechanisms governing the directionality and stability of the evolution of interactions within microbial communities remain poorly understood. Here, we used a syntrophic two-species biofilm consortium composed of *Bacillus velezensis* SQR9 and *Pseudomonas stutzeri* XL272 that promotes plant growth through their metabolic interactions and investigated how the interactions within the consortium change over evolutionary timescale to characterize the phenotypic and genetic diversification. The focal species *B. velezensis* SQR9 rapidly diversified into diverse colony morphotypes, both in the presence and absence of its interactor, *P. stutzeri* XL272, with variable frequencies. These morphotypes displayed phenotypic differentiation among biofilm formation, planktonic growth, and spore formation. The evolved *P. stutzeri* altered the fitness landscape of *B. velezensis* morphotypes, allowing the weaker rough morphotype to outcompete the biofilm-enhanced slimy morphotype. Whole genome re-sequencing correlated these phenotypic changes with mutations in specific genes encoding regulators of *B. velezensis*, including *ywcC*, *comA*, *comP*, *degS*, *degQ* and *spo0F*. The coevolutionary partner, *P. stutzeri* increased its exopolysaccharide production that could be explained by a frame shift mutation in *cpsA* gene encoding capsular polysaccharide (CPS) biosynthesis protein. Compared with the mono-evolution, co-evolved *B. velezensis* populations showed greater mutation accumulation in intergenic regions, which led to greater genetic parallelism. Furthermore, the dissimilarity between mono-evolved and co-evolved populations increased over time. Our study reveals intricate genetic diversification and fitness differentiation within a biofilm consortium, shaped by both abiotic conditions and biotic interactions.
