## Supplementary material for "Interspecies interaction reshapes the fitness landscape of evolved genotypes": Table S1

### Sheet: Primers
Primer name	Sequences (5’-3’)	Use
cpsA_US_F_XbaI	atcccgtctagaGATAGGATTCTGGAAATCTGCC	Amplify upstream fragments (lower case sequences are the recognition site of XbaI nulease)
cpsA_US_R	tatttatgTGATTCTACTCGGGTCGC	Amplify upstream fragments (lower case sequences are homologous to downstream fragments)
cpsA_DS_F	ccgagtagaatcaCATAAATATACTTATTAATATTTTAAGATCGGTGCAG	Amplify downstream fragments (lower case sequences are homologous to upstream fragments)
cpsA_DS_R_SacI	atccgggagctcATTGCTGGTGGGTTGTGAC	Amplify downstream fragments (lower case sequences are the recognition site of XbaI nulease)
Seq-pSNW_F	TGTAAAACGACGGCCAGT	Check fragment insertion in pSNW vector
Seq-pSNW_R	ATGACCATGATTACGCCGG	Check fragment insertion in pSNW vector
Up_flank	ACGTAACGACATGCAGAG	Check the deletion of target gene
Down_flank	TTGTTGTTCCTCGGCTCT	Check the deletion of target gene
