## Supplementary material for "Interspecies interaction reshapes the fitness landscape of evolved genotypes": Table S4

### Sheet: Fig 1C
Bample	Species	Transfer	Lineage	Group	DNA copies	Lineage
T1_B1	Bacillus	1	B1	Monoevolution	67300000	1
T1_B2	Bacillus	1	B2	Monoevolution	77300000	2
T1_B3	Bacillus	1	B3	Monoevolution	51000000	3
T1_B4	Bacillus	1	B4	Monoevolution	54500000	4
T1_B5	Bacillus	1	B5	Monoevolution	53300000	5
T1_B6	Bacillus	1	B6	Monoevolution	47400000	6
T1_B7	Bacillus	1	B7	Monoevolution	66800000	7
T1_B8	Bacillus	1	B8	Monoevolution	49600000	8
T1_BP1	Bacillus	1	BP1	Coevolution	83100000	1
T1_BP2	Bacillus	1	BP2	Coevolution	42800000	2
T1_BP3	Bacillus	1	BP3	Coevolution	26500000	3
T1_BP4	Bacillus	1	BP4	Coevolution	46400000	4
T1_BP5	Bacillus	1	BP5	Coevolution	15300000	5
T1_BP6	Bacillus	1	BP6	Coevolution	15300000	6
T1_BP7	Bacillus	1	BP7	Coevolution	25000000	7
T1_BP8	Bacillus	1	BP8	Coevolution	27300000	8
T3_B1	Bacillus	3	B1	Monoevolution	90700000	1
T3_B2	Bacillus	3	B2	Monoevolution	74500000	2
T3_B3	Bacillus	3	B3	Monoevolution	24600000	3
T3_B4	Bacillus	3	B4	Monoevolution	35700000	4
T3_B5	Bacillus	3	B5	Monoevolution	78000000	5
T3_B6	Bacillus	3	B6	Monoevolution	40700000	6
T3_B7	Bacillus	3	B7	Monoevolution	57300000	7
T3_B8	Bacillus	3	B8	Monoevolution	47700000	8
T3_BP1	Bacillus	3	BP1	Coevolution	96800000	1
T3_BP2	Bacillus	3	BP2	Coevolution	120000000	2
T3_BP3	Bacillus	3	BP3	Coevolution	68300000	3
T3_BP4	Bacillus	3	BP4	Coevolution	92000000	4
T3_BP5	Bacillus	3	BP5	Coevolution	62600000	5
T3_BP6	Bacillus	3	BP6	Coevolution	54100000	6
T3_BP7	Bacillus	3	BP7	Coevolution	57300000	7
T3_BP8	Bacillus	3	BP8	Coevolution	41600000	8
T6_B1	Bacillus	6	B1	Monoevolution	32600000	1
T6_B2	Bacillus	6	B2	Monoevolution	29800000	2
T6_B3	Bacillus	6	B3	Monoevolution	32000000	3
T6_B4	Bacillus	6	B4	Monoevolution	55100000	4
T6_B5	Bacillus	6	B5	Monoevolution	65200000	5
T6_B6	Bacillus	6	B6	Monoevolution	64400000	6
T6_B7	Bacillus	6	B7	Monoevolution	79900000	7
T6_B8	Bacillus	6	B8	Monoevolution	76700000	8
T6_BP1	Bacillus	6	BP1	Coevolution	20600000	1
T6_BP2	Bacillus	6	BP2	Coevolution	22800000	2
T6_BP3	Bacillus	6	BP3	Coevolution	31500000	3
T6_BP4	Bacillus	6	BP4	Coevolution	42300000	4
T6_BP5	Bacillus	6	BP5	Coevolution	32000000	5
T6_BP6	Bacillus	6	BP6	Coevolution	19000000	6
T6_BP7	Bacillus	6	BP7	Coevolution	18000000	7
T6_BP8	Bacillus	6	BP8	Coevolution	22200000	8
T9_B1	Bacillus	9	B1	Monoevolution	48600000	1
T9_B2	Bacillus	9	B2	Monoevolution	59900000	2
T9_B3	Bacillus	9	B3	Monoevolution	61700000	3
T9_B4	Bacillus	9	B4	Monoevolution	68300000	4
T9_B5	Bacillus	9	B5	Monoevolution	13300000	5
T9_B6	Bacillus	9	B6	Monoevolution	62700000	6
T9_B7	Bacillus	9	B7	Monoevolution	73100000	7
T9_B8	Bacillus	9	B8	Monoevolution	33700000	8
T9_BP1	Bacillus	9	BP1	Coevolution	11400000	1
T9_BP2	Bacillus	9	BP2	Coevolution	71800000	2
T9_BP3	Bacillus	9	BP3	Coevolution	28700000	3
T9_BP4	Bacillus	9	BP4	Coevolution	24200000	4
T9_BP5	Bacillus	9	BP5	Coevolution	23100000	5
T9_BP6	Bacillus	9	BP6	Coevolution	53200000	6
T9_BP7	Bacillus	9	BP7	Coevolution	19500000	7
T9_BP8	Bacillus	9	BP8	Coevolution	31200000	8
T12_B1	Bacillus	12	B1	Monoevolution	31800000	1
T12_B2	Bacillus	12	B2	Monoevolution	98700000	2
T12_B3	Bacillus	12	B3	Monoevolution	43600000	3
T12_B4	Bacillus	12	B4	Monoevolution	30100000	4
T12_B5	Bacillus	12	B5	Monoevolution	41000000	5
T12_B6	Bacillus	12	B6	Monoevolution	53600000	6
T12_B7	Bacillus	12	B7	Monoevolution	34000000	7
T12_B8	Bacillus	12	B8	Monoevolution	55400000	8
T12_BP1	Bacillus	12	BP1	Coevolution	92300000	1
T12_BP2	Bacillus	12	BP2	Coevolution	105000000	2
T12_BP3	Bacillus	12	BP3	Coevolution	60200000	3
T12_BP4	Bacillus	12	BP4	Coevolution	89600000	4
T12_BP5	Bacillus	12	BP5	Coevolution	121000000	5
T12_BP6	Bacillus	12	BP6	Coevolution	71300000	6
T12_BP7	Bacillus	12	BP7	Coevolution	68800000	7
T12_BP8	Bacillus	12	BP8	Coevolution	90000000	8
T15_B1	Bacillus	15	B1	Monoevolution	92300000	1
T15_B2	Bacillus	15	B2	Monoevolution	105000000	2
T15_B3	Bacillus	15	B3	Monoevolution	60200000	3
T15_B4	Bacillus	15	B4	Monoevolution	89600000	4
T15_B5	Bacillus	15	B5	Monoevolution	121000000	5
T15_B6	Bacillus	15	B6	Monoevolution	71300000	6
T15_B7	Bacillus	15	B7	Monoevolution	68800000	7
T15_B8	Bacillus	15	B8	Monoevolution	90000000	8
T15_BP1	Bacillus	15	BP1	Coevolution	15400000	1
T15_BP2	Bacillus	15	BP2	Coevolution	44400000	2
T15_BP3	Bacillus	15	BP3	Coevolution	13700000	3
T15_BP4	Bacillus	15	BP4	Coevolution	21500000	4
T15_BP5	Bacillus	15	BP5	Coevolution	15700000	5
T15_BP6	Bacillus	15	BP6	Coevolution	18100000	6
T15_BP7	Bacillus	15	BP7	Coevolution	10400000	7
T15_BP8	Bacillus	15	BP8	Coevolution	21500000	8
T18_B1	Bacillus	18	B1	Monoevolution	142000000	1
T18_B2	Bacillus	18	B2	Monoevolution	109000000	2
T18_B3	Bacillus	18	B3	Monoevolution	150000000	3
T18_B4	Bacillus	18	B4	Monoevolution	158000000	4
T18_B5	Bacillus	18	B5	Monoevolution	208000000	5
T18_B6	Bacillus	18	B6	Monoevolution	159000000	6
T18_B7	Bacillus	18	B7	Monoevolution	148000000	7
T18_B8	Bacillus	18	B8	Monoevolution	172000000	8
T18_BP1	Bacillus	18	BP1	Coevolution	21800000	1
T18_BP2	Bacillus	18	BP2	Coevolution	19200000	2
T18_BP3	Bacillus	18	BP3	Coevolution	45200000	3
T18_BP4	Bacillus	18	BP4	Coevolution	25500000	4
T18_BP5	Bacillus	18	BP5	Coevolution	26700000	5
T18_BP6	Bacillus	18	BP6	Coevolution	9910000	6
T18_BP7	Bacillus	18	BP7	Coevolution	62700000	7
T18_BP8	Bacillus	18	BP8	Coevolution	26200000	8
T1_BP1	Pseudomonas	1	BP1	Coevolution	24300000	1
T1_BP2	Pseudomonas	1	BP2	Coevolution	4220000	2
T1_BP3	Pseudomonas	1	BP3	Coevolution	4600000	3
T1_BP4	Pseudomonas	1	BP4	Coevolution	16900000	4
T1_BP5	Pseudomonas	1	BP5	Coevolution	4290000	5
T1_BP6	Pseudomonas	1	BP6	Coevolution	6280000	6
T1_BP7	Pseudomonas	1	BP7	Coevolution	8330000	7
T1_BP8	Pseudomonas	1	BP8	Coevolution	13700000	8
T3_BP1	Pseudomonas	3	BP1	Coevolution	259000000	1
T3_BP2	Pseudomonas	3	BP2	Coevolution	415000000	2
T3_BP3	Pseudomonas	3	BP3	Coevolution	244000000	3
T3_BP4	Pseudomonas	3	BP4	Coevolution	509000000	4
T3_BP5	Pseudomonas	3	BP5	Coevolution	308000000	5
T3_BP6	Pseudomonas	3	BP6	Coevolution	443000000	6
T3_BP7	Pseudomonas	3	BP7	Coevolution	406000000	7
T3_BP8	Pseudomonas	3	BP8	Coevolution	244000000	8
T6_BP1	Pseudomonas	6	BP1	Coevolution	138000000	1
T6_BP2	Pseudomonas	6	BP2	Coevolution	248000000	2
T6_BP3	Pseudomonas	6	BP3	Coevolution	283000000	3
T6_BP4	Pseudomonas	6	BP4	Coevolution	359000000	4
T6_BP5	Pseudomonas	6	BP5	Coevolution	375000000	5
T6_BP6	Pseudomonas	6	BP6	Coevolution	324000000	6
T6_BP7	Pseudomonas	6	BP7	Coevolution	213000000	7
T6_BP8	Pseudomonas	6	BP8	Coevolution	139000000	8
T9_BP1	Pseudomonas	9	BP1	Coevolution	78200000	1
T9_BP2	Pseudomonas	9	BP2	Coevolution	159000000	2
T9_BP3	Pseudomonas	9	BP3	Coevolution	246000000	3
T9_BP4	Pseudomonas	9	BP4	Coevolution	272000000	4
T9_BP5	Pseudomonas	9	BP5	Coevolution	396000000	5
T9_BP6	Pseudomonas	9	BP6	Coevolution	324000000	6
T9_BP7	Pseudomonas	9	BP7	Coevolution	252000000	7
T9_BP8	Pseudomonas	9	BP8	Coevolution	140000000	8
T12_BP1	Pseudomonas	12	BP1	Coevolution	190000000	1
T12_BP2	Pseudomonas	12	BP2	Coevolution	346000000	2
T12_BP3	Pseudomonas	12	BP3	Coevolution	329000000	3
T12_BP4	Pseudomonas	12	BP4	Coevolution	350000000	4
T12_BP5	Pseudomonas	12	BP5	Coevolution	335000000	5
T12_BP6	Pseudomonas	12	BP6	Coevolution	381000000	6
T12_BP7	Pseudomonas	12	BP7	Coevolution	279000000	7
T12_BP8	Pseudomonas	12	BP8	Coevolution	160000000	8
T15_BP1	Pseudomonas	15	BP1	Coevolution	71900000	1
T15_BP2	Pseudomonas	15	BP2	Coevolution	147000000	2
T15_BP3	Pseudomonas	15	BP3	Coevolution	234000000	3
T15_BP4	Pseudomonas	15	BP4	Coevolution	161000000	4
T15_BP5	Pseudomonas	15	BP5	Coevolution	98300000	5
T15_BP6	Pseudomonas	15	BP6	Coevolution	217000000	6
T15_BP7	Pseudomonas	15	BP7	Coevolution	130000000	7
T15_BP8	Pseudomonas	15	BP8	Coevolution	64300000	8
T18_BP1	Pseudomonas	18	BP1	Coevolution	77400000	1
T18_BP2	Pseudomonas	18	BP2	Coevolution	105000000	2
T18_BP3	Pseudomonas	18	BP3	Coevolution	294000000	3
T18_BP4	Pseudomonas	18	BP4	Coevolution	166000000	4
T18_BP5	Pseudomonas	18	BP5	Coevolution	199000000	5
T18_BP6	Pseudomonas	18	BP6	Coevolution	239000000	6
T18_BP7	Pseudomonas	18	BP7	Coevolution	274000000	7
T18_BP8	Pseudomonas	18	BP8	Coevolution	80100000	8

### Sheet: Fig 1D
Lineage	Transfer	Morphotype	CFU_1	CFU_2	CFU_3	Dilution
B1	1	Volcano	29	35	25	10000000
B2	1	Volcano	15	16	9	10000000
B3	1	Volcano	15	17	14	10000000
B4	1	Volcano	22	13	25	10000000
B5	1	Volcano	17	28	11	10000000
B6	1	Volcano	16	16	11	10000000
B7	1	Volcano	10	8	13	10000000
B8	1	Volcano	17	15	12	10000000
B1	1	Slimy	9	9	11	10000000
B2	1	Slimy	7	3	3	10000000
B3	1	Slimy	10	4	8	10000000
B4	1	Slimy	9	7	10	10000000
B5	1	Slimy	7	6	8	10000000
B6	1	Slimy	4	12	11	10000000
B7	1	Slimy	9	19	12	10000000
B8	1	Slimy	12	23	15	10000000
B1	1	Rough	0	0	0	10000000
B2	1	Rough	0	0	0	10000000
B3	1	Rough	0	0	0	10000000
B4	1	Rough	0	0	0	10000000
B5	1	Rough	0	0	0	10000000
B6	1	Rough	0	0	0	10000000
B7	1	Rough	0	0	0	10000000
B8	1	Rough	0	0	0	10000000
B1	1	Wrinkle	0	0	0	10000000
B2	1	Wrinkle	0	0	0	10000000
B3	1	Wrinkle	0	0	0	10000000
B4	1	Wrinkle	0	0	0	10000000
B5	1	Wrinkle	0	0	0	10000000
B6	1	Wrinkle	0	0	0	10000000
B7	1	Wrinkle	0	0	0	10000000
B8	1	Wrinkle	0	0	0	10000000
BP1	1	Volcano	35	44	17	10000000
BP2	1	Volcano	41	34	23	10000000
BP3	1	Volcano	21	31	25	10000000
BP4	1	Volcano	28	29	24	10000000
BP5	1	Volcano	29	28	25	10000000
BP6	1	Volcano	28	24	17	10000000
BP7	1	Volcano	39	25	33	10000000
BP8	1	Volcano	41	29	27	10000000
BP1	1	Slimy	8	5	12	10000000
BP2	1	Slimy	9	10	10	10000000
BP3	1	Slimy	5	2	5	10000000
BP4	1	Slimy	4	6	7	10000000
BP5	1	Slimy	5	5	6	10000000
BP6	1	Slimy	4	5	2	10000000
BP7	1	Slimy	4	3	5	10000000
BP8	1	Slimy	3	3	2	10000000
BP1	1	Rough	0	0	0	10000000
BP2	1	Rough	0	0	0	10000000
BP3	1	Rough	0	0	0	10000000
BP4	1	Rough	0	0	0	10000000
BP5	1	Rough	0	0	0	10000000
BP6	1	Rough	0	0	0	10000000
BP7	1	Rough	0	0	0	10000000
BP8	1	Rough	0	0	0	10000000
BP1	1	Wrinkle	0	0	0	10000000
BP2	1	Wrinkle	0	0	0	10000000
BP3	1	Wrinkle	0	0	0	10000000
BP4	1	Wrinkle	0	0	0	10000000
BP5	1	Wrinkle	0	0	0	10000000
BP6	1	Wrinkle	0	0	0	10000000
BP7	1	Wrinkle	0	0	0	10000000
BP8	1	Wrinkle	0	0	0	10000000
B1	3	Volcano	38	38	37	10000000
B2	3	Volcano	21	28	27	10000000
B3	3	Volcano	13	18	25	10000000
B4	3	Volcano	26	18	14	10000000
B5	3	Volcano	35	27	24	10000000
B6	3	Volcano	11	19	23	10000000
B7	3	Volcano	30	23	25	10000000
B8	3	Volcano	30	30	32	10000000
B1	3	Slimy	0	0	0	10000000
B2	3	Slimy	2	2	3	10000000
B3	3	Slimy	1	0	1	10000000
B4	3	Slimy	2	0	0	10000000
B5	3	Slimy	0	0	0	10000000
B6	3	Slimy	4	1	1	10000000
B7	3	Slimy	1	0	1	10000000
B8	3	Slimy	0	0	1	10000000
B1	3	Rough	0	0	0	10000000
B2	3	Rough	0	0	0	10000000
B3	3	Rough	0	1	0	10000000
B4	3	Rough	0	0	0	10000000
B5	3	Rough	1	2	0	10000000
B6	3	Rough	0	0	0	10000000
B7	3	Rough	0	0	0	10000000
B8	3	Rough	0	0	0	10000000
B1	3	Wrinkle	0	0	0	10000000
B2	3	Wrinkle	0	0	0	10000000
B3	3	Wrinkle	0	0	0	10000000
B4	3	Wrinkle	0	0	0	10000000
B5	3	Wrinkle	0	0	0	10000000
B6	3	Wrinkle	0	0	0	10000000
B7	3	Wrinkle	0	0	0	10000000
B8	3	Wrinkle	0	0	0	10000000
BP1	3	Volcano	64	45	54	10000000
BP2	3	Volcano	55	59	64	10000000
BP3	3	Volcano	40	44	30	10000000
BP4	3	Volcano	49	51	43	10000000
BP5	3	Volcano	28	39	27	10000000
BP6	3	Volcano	42	43	38	10000000
BP7	3	Volcano	39	52	42	10000000
BP8	3	Volcano	40	30	35	10000000
BP1	3	Slimy	9	5	7	10000000
BP2	3	Slimy	5	8	14	10000000
BP3	3	Slimy	5	0	3	10000000
BP4	3	Slimy	6	3	7	10000000
BP5	3	Slimy	2	4	1	10000000
BP6	3	Slimy	1	2	2	10000000
BP7	3	Slimy	2	6	5	10000000
BP8	3	Slimy	6	9	10	10000000
BP1	3	Rough	2	4	3	10000000
BP2	3	Rough	4	2	3	10000000
BP3	3	Rough	4	2	3	10000000
BP4	3	Rough	10	4	3	10000000
BP5	3	Rough	2	3	1	10000000
BP6	3	Rough	0	0	0	10000000
BP7	3	Rough	2	6	3	10000000
BP8	3	Rough	2	1	3	10000000
BP1	3	Wrinkle	0	0	0	10000000
BP2	3	Wrinkle	0	0	0	10000000
BP3	3	Wrinkle	0	0	0	10000000
BP4	3	Wrinkle	0	0	0	10000000
BP5	3	Wrinkle	0	0	0	10000000
BP6	3	Wrinkle	0	0	0	10000000
BP7	3	Wrinkle	0	0	0	10000000
BP8	3	Wrinkle	0	0	0	10000000
B1	6	Volcano	14	16	23	10000000
B2	6	Volcano	16	23	32	10000000
B3	6	Volcano	36	25	27	10000000
B4	6	Volcano	6	19	16	10000000
B5	6	Volcano	22	17	16	10000000
B6	6	Volcano	5	2	3	10000000
B7	6	Volcano	8	11	7	10000000
B8	6	Volcano	24	25	37	10000000
B1	6	Slimy	6	12	4	10000000
B2	6	Slimy	1	1	0	10000000
B3	6	Slimy	2	1	1	10000000
B4	6	Slimy	2	3	2	10000000
B5	6	Slimy	0	0	0	10000000
B6	6	Slimy	15	15	13	10000000
B7	6	Slimy	9	5	7	10000000
B8	6	Slimy	3	4	2	10000000
B1	6	Rough	4	9	6	10000000
B2	6	Rough	1	2	2	10000000
B3	6	Rough	2	8	4	10000000
B4	6	Rough	0	0	0	10000000
B5	6	Rough	0	0	0	10000000
B6	6	Rough	0	0	0	10000000
B7	6	Rough	1	0	2	10000000
B8	6	Rough	0	0	0	10000000
B1	6	Wrinkle	0	0	0	10000000
B2	6	Wrinkle	0	0	0	10000000
B3	6	Wrinkle	0	0	0	10000000
B4	6	Wrinkle	19	12	17	10000000
B5	6	Wrinkle	24	25	26	10000000
B6	6	Wrinkle	0	0	0	10000000
B7	6	Wrinkle	0	0	0	10000000
B8	6	Wrinkle	2	5	3	10000000
BP1	6	Volcano	2	3	2	10000000
BP2	6	Volcano	38	49	52	10000000
BP3	6	Volcano	15	15	12	10000000
BP4	6	Volcano	16	8	9	10000000
BP5	6	Volcano	13	23	24	10000000
BP6	6	Volcano	9	8	6	10000000
BP7	6	Volcano	7	10	9	10000000
BP8	6	Volcano	3	6	5	10000000
BP1	6	Slimy	31	27	31	10000000
BP2	6	Slimy	15	7	7	10000000
BP3	6	Slimy	13	19	17	10000000
BP4	6	Slimy	21	29	23	10000000
BP5	6	Slimy	13	9	5	10000000
BP6	6	Slimy	7	4	9	10000000
BP7	6	Slimy	14	15	17	10000000
BP8	6	Slimy	9	8	8	10000000
BP1	6	Rough	4	0	0	10000000
BP2	6	Rough	6	4	7	10000000
BP3	6	Rough	0	5	2	10000000
BP4	6	Rough	2	3	2	10000000
BP5	6	Rough	3	7	6	10000000
BP6	6	Rough	8	7	11	10000000
BP7	6	Rough	0	0	0	10000000
BP8	6	Rough	48	35	35	10000000
BP1	6	Wrinkle	0	0	0	10000000
BP2	6	Wrinkle	0	0	0	10000000
BP3	6	Wrinkle	0	0	0	10000000
BP4	6	Wrinkle	0	0	0	10000000
BP5	6	Wrinkle	0	0	0	10000000
BP6	6	Wrinkle	0	0	0	10000000
BP7	6	Wrinkle	0	0	0	10000000
BP8	6	Wrinkle	0	0	0	10000000
B1	9	Volcano	17	16	16	10000000
B2	9	Volcano	30	23	30	10000000
B3	9	Volcano	15	8	7	10000000
B4	9	Volcano	19	19	24	10000000
B5	9	Volcano	24	31	22	10000000
B6	9	Volcano	0	0	0	10000000
B7	9	Volcano	0	1	1	10000000
B8	9	Volcano	6	8	12	10000000
B1	9	Slimy	10	6	4	10000000
B2	9	Slimy	2	7	1	10000000
B3	9	Slimy	6	9	9	10000000
B4	9	Slimy	1	3	1	10000000
B5	9	Slimy	0	0	0	10000000
B6	9	Slimy	22	19	28	10000000
B7	9	Slimy	23	22	22	10000000
B8	9	Slimy	13	15	11	10000000
B1	9	Rough	3	0	1	10000000
B2	9	Rough	1	2	0	10000000
B3	9	Rough	0	3	0	10000000
B4	9	Rough	0	0	0	10000000
B5	9	Rough	0	0	0	10000000
B6	9	Rough	0	0	0	10000000
B7	9	Rough	0	0	0	10000000
B8	9	Rough	0	0	0	10000000
B1	9	Wrinkle	0	0	0	10000000
B2	9	Wrinkle	0	0	0	10000000
B3	9	Wrinkle	0	0	0	10000000
B4	9	Wrinkle	0	0	0	10000000
B5	9	Wrinkle	28	20	23	10000000
B6	9	Wrinkle	0	0	0	10000000
B7	9	Wrinkle	0	0	0	10000000
B8	9	Wrinkle	0	0	0	10000000
BP1	9	Volcano	2	0	2	10000000
BP2	9	Volcano	20	15	20	10000000
BP3	9	Volcano	5	9	5	10000000
BP4	9	Volcano	3	1	4	10000000
BP5	9	Volcano	18	28	17	10000000
BP6	9	Volcano	0	0	2	10000000
BP7	9	Volcano	15	12	21	10000000
BP8	9	Volcano	4	0	5	10000000
BP1	9	Slimy	51	55	48	10000000
BP2	9	Slimy	21	19	12	10000000
BP3	9	Slimy	45	48	38	10000000
BP4	9	Slimy	46	44	37	10000000
BP5	9	Slimy	32	16	27	10000000
BP6	9	Slimy	0	0	0	10000000
BP7	9	Slimy	28	29	22	10000000
BP8	9	Slimy	23	30	31	10000000
BP1	9	Rough	1	1	4	10000000
BP2	9	Rough	3	3	3	10000000
BP3	9	Rough	10	12	7	10000000
BP4	9	Rough	8	9	9	10000000
BP5	9	Rough	36	23	17	10000000
BP6	9	Rough	56	39	42	10000000
BP7	9	Rough	0	0	0	10000000
BP8	9	Rough	32	53	39	10000000
BP1	9	Wrinkle	0	0	0	10000000
BP2	9	Wrinkle	0	0	0	10000000
BP3	9	Wrinkle	0	0	0	10000000
BP4	9	Wrinkle	0	0	0	10000000
BP5	9	Wrinkle	0	0	0	10000000
BP6	9	Wrinkle	0	0	0	10000000
BP7	9	Wrinkle	0	0	0	10000000
BP8	9	Wrinkle	0	0	0	10000000
B1	12	Volcano	0	0	0	10000000
B2	12	Volcano	29	21	25	10000000
B3	12	Volcano	16	6	4	10000000
B4	12	Volcano	0	3	1	10000000
B5	12	Volcano	0	0	0	10000000
B6	12	Volcano	0	0	0	10000000
B7	12	Volcano	0	0	0	10000000
B8	12	Volcano	1	4	1	10000000
B1	12	Slimy	37	32	43	10000000
B2	12	Slimy	15	6	13	10000000
B3	12	Slimy	27	23	27	10000000
B4	12	Slimy	42	30	40	10000000
B5	12	Slimy	7	5	3	10000000
B6	12	Slimy	36	43	36	10000000
B7	12	Slimy	47	37	29	10000000
B8	12	Slimy	35	34	40	10000000
B1	12	Rough	4	5	2	10000000
B2	12	Rough	0	2	0	10000000
B3	12	Rough	1	0	0	10000000
B4	12	Rough	0	1	0	10000000
B5	12	Rough	0	0	0	10000000
B6	12	Rough	5	3	4	10000000
B7	12	Rough	3	2	1	10000000
B8	12	Rough	0	0	0	10000000
B1	12	Wrinkle	0	0	0	10000000
B2	12	Wrinkle	0	0	0	10000000
B3	12	Wrinkle	0	0	0	10000000
B4	12	Wrinkle	0	0	0	10000000
B5	12	Wrinkle	69	59	66	10000000
B6	12	Wrinkle	0	0	0	10000000
B7	12	Wrinkle	0	0	0	10000000
B8	12	Wrinkle	0	0	0	10000000
BP1	12	Volcano	0	0	0	10000000
BP2	12	Volcano	8	16	12	10000000
BP3	12	Volcano	11	11	10	10000000
BP4	12	Volcano	0	0	0	10000000
BP5	12	Volcano	0	6	3	10000000
BP6	12	Volcano	2	3	4	10000000
BP7	12	Volcano	0	0	2	10000000
BP8	12	Volcano	4	1	0	10000000
BP1	12	Slimy	52	44	57	10000000
BP2	12	Slimy	27	13	16	10000000
BP3	12	Slimy	12	14	19	10000000
BP4	12	Slimy	41	34	35	10000000
BP5	12	Slimy	68	54	44	10000000
BP6	12	Slimy	0	0	0	10000000
BP7	12	Slimy	63	68	56	10000000
BP8	12	Slimy	35	19	32	10000000
BP1	12	Rough	8	8	7	10000000
BP2	12	Rough	37	38	28	10000000
BP3	12	Rough	41	42	49	10000000
BP4	12	Rough	6	4	10	10000000
BP5	12	Rough	28	21	31	10000000
BP6	12	Rough	61	64	58	10000000
BP7	12	Rough	5	5	3	10000000
BP8	12	Rough	53	42	61	10000000
BP1	12	Wrinkle	0	0	0	10000000
BP2	12	Wrinkle	0	0	0	10000000
BP3	12	Wrinkle	0	0	0	10000000
BP4	12	Wrinkle	0	0	0	10000000
BP5	12	Wrinkle	0	0	0	10000000
BP6	12	Wrinkle	0	0	0	10000000
BP7	12	Wrinkle	0	0	0	10000000
BP8	12	Wrinkle	0	0	0	10000000
B1	15	Volcano	0	0	0	10000000
B2	15	Volcano	18	20	27	10000000
B3	15	Volcano	0	0	0	10000000
B4	15	Volcano	7	5	13	10000000
B5	15	Volcano	0	2	0	10000000
B6	15	Volcano	0	0	0	10000000
B7	15	Volcano	0	0	0	10000000
B8	15	Volcano	0	0	0	10000000
B1	15	Slimy	27	20	26	10000000
B2	15	Slimy	7	1	10	10000000
B3	15	Slimy	22	15	18	10000000
B4	15	Slimy	29	19	21	10000000
B5	15	Slimy	0	0	0	10000000
B6	15	Slimy	22	20	20	10000000
B7	15	Slimy	23	24	23	10000000
B8	15	Slimy	39	33	40	10000000
B1	15	Rough	4	2	4	10000000
B2	15	Rough	2	4	3	10000000
B3	15	Rough	8	5	4	10000000
B4	15	Rough	2	4	2	10000000
B5	15	Rough	7	5	6	10000000
B6	15	Rough	3	8	6	10000000
B7	15	Rough	6	2	7	10000000
B8	15	Rough	0	4	0	10000000
B1	15	Wrinkle	0	0	0	10000000
B2	15	Wrinkle	0	0	0	10000000
B3	15	Wrinkle	0	0	0	10000000
B4	15	Wrinkle	0	0	0	10000000
B5	15	Wrinkle	124	120	106	10000000
B6	15	Wrinkle	0	0	0	10000000
B7	15	Wrinkle	0	0	0	10000000
B8	15	Wrinkle	0	0	0	10000000
BP1	15	Volcano	0	0	0	10000000
BP2	15	Volcano	0	0	0	10000000
BP3	15	Volcano	4	0	2	10000000
BP4	15	Volcano	0	0	0	10000000
BP5	15	Volcano	5	5	3	10000000
BP6	15	Volcano	0	0	0	10000000
BP7	15	Volcano	6	14	17	10000000
BP8	15	Volcano	0	0	0	10000000
BP1	15	Slimy	60	47	69	10000000
BP2	15	Slimy	0	0	0	10000000
BP3	15	Slimy	1	7	4	10000000
BP4	15	Slimy	48	51	41	10000000
BP5	15	Slimy	38	25	13	10000000
BP6	15	Slimy	1	1	0	10000000
BP7	15	Slimy	0	0	0	10000000
BP8	15	Slimy	33	39	32	10000000
BP1	15	Rough	21	16	28	10000000
BP2	15	Rough	121	122	128	10000000
BP3	15	Rough	38	58	54	10000000
BP4	15	Rough	15	6	11	10000000
BP5	15	Rough	35	35	41	10000000
BP6	15	Rough	57	39	42	10000000
BP7	15	Rough	30	15	26	10000000
BP8	15	Rough	73	70	72	10000000
BP1	15	Wrinkle	0	0	0	10000000
BP2	15	Wrinkle	0	0	0	10000000
BP3	15	Wrinkle	0	0	0	10000000
BP4	15	Wrinkle	0	0	0	10000000
BP5	15	Wrinkle	0	0	0	10000000
BP6	15	Wrinkle	0	0	0	10000000
BP7	15	Wrinkle	0	0	0	10000000
BP8	15	Wrinkle	0	0	0	10000000
B1	18	Volcano	0	0	0	10000000
B2	18	Volcano	17	24	9	10000000
B3	18	Volcano	0	0	0	10000000
B4	18	Volcano	0	0	0	10000000
B5	18	Volcano	0	0	0	10000000
B6	18	Volcano	0	0	0	10000000
B7	18	Volcano	0	0	0	10000000
B8	18	Volcano	0	0	0	10000000
B1	18	Slimy	27	37	40	10000000
B2	18	Slimy	13	12	14	10000000
B3	18	Slimy	29	38	31	10000000
B4	18	Slimy	36	32	34	10000000
B5	18	Slimy	0	0	0	10000000
B6	18	Slimy	43	36	45	10000000
B7	18	Slimy	57	36	46	10000000
B8	18	Slimy	48	51	37	10000000
B1	18	Rough	6	7	2	10000000
B2	18	Rough	17	7	12	10000000
B3	18	Rough	3	8	4	10000000
B4	18	Rough	27	12	26	10000000
B5	18	Rough	4	7	4	10000000
B6	18	Rough	0	7	2	10000000
B7	18	Rough	4	2	1	10000000
B8	18	Rough	1	3	2	10000000
B1	18	Wrinkle	0	0	0	10000000
B2	18	Wrinkle	0	0	0	10000000
B3	18	Wrinkle	0	0	0	10000000
B4	18	Wrinkle	0	0	0	10000000
B5	18	Wrinkle	128	132	133	10000000
B6	18	Wrinkle	0	0	0	10000000
B7	18	Wrinkle	0	0	0	10000000
B8	18	Wrinkle	0	0	0	10000000
BP1	18	Volcano	0	0	0	10000000
BP2	18	Volcano	0	0	0	10000000
BP3	18	Volcano	0	0	0	10000000
BP4	18	Volcano	0	0	0	10000000
BP5	18	Volcano	50	45	44	10000000
BP6	18	Volcano	0	0	0	10000000
BP7	18	Volcano	0	0	0	10000000
BP8	18	Volcano	0	0	0	10000000
BP1	18	Slimy	36	25	30	10000000
BP2	18	Slimy	0	0	0	10000000
BP3	18	Slimy	2	1	5	10000000
BP4	18	Slimy	40	32	32	10000000
BP5	18	Slimy	0	0	0	10000000
BP6	18	Slimy	0	0	0	10000000
BP7	18	Slimy	0	0	0	10000000
BP8	18	Slimy	23	27	35	10000000
BP1	18	Rough	14	31	39	10000000
BP2	18	Rough	42	46	54	10000000
BP3	18	Rough	11	12	9	10000000
BP4	18	Rough	17	16	14	10000000
BP5	18	Rough	30	33	32	10000000
BP6	18	Rough	13	14	16	10000000
BP7	18	Rough	35	25	26	10000000
BP8	18	Rough	42	47	59	10000000
BP1	18	Wrinkle	0	0	0	10000000
BP2	18	Wrinkle	0	0	0	10000000
BP3	18	Wrinkle	0	0	0	10000000
BP4	18	Wrinkle	0	0	0	10000000
BP5	18	Wrinkle	0	0	0	10000000
BP6	18	Wrinkle	0	0	0	10000000
BP7	18	Wrinkle	0	0	0	10000000
BP8	18	Wrinkle	0	0	0	10000000

### Sheet: Fig 2C
id	dilution	ct	lgDNA	DNAcopies	sample	bacid	replicate	Treatment	Species	bactype	psetype
1-1	1	12.2666	8.11837	1.3133e+08	1	BA	1	Monoculture	bac	BA	NA
1-2	1	12.711	7.9778	9.50172e+07	1	BA	2	Monoculture	bac	BA	NA
1-3	1	12.34	8.09514	1.24493e+08	1	BA	3	Monoculture	bac	BA	NA
1-4	1	12.813	7.94555	8.8216e+07	1	BA	4	Monoculture	bac	BA	NA
1-5	1	12.9901	7.88952	7.75388e+07	1	BA	5	Monoculture	bac	BA	NA
1-6	1	12.7749	7.95761	9.07007e+07	1	BA	6	Monoculture	bac	BA	NA
9-1	1	11.7938	8.26793	1.85322e+08	9	BP4S	1	Monoculture	bac	Slimy-co	NA
9-2	1	11.9409	8.22138	1.66487e+08	9	BP4S	2	Monoculture	bac	Slimy-co	NA
9-3	1	11.801	8.26566	1.84355e+08	9	BP4S	3	Monoculture	bac	Slimy-co	NA
9-4	1	11.9082	8.23174	1.70505e+08	9	BP4S	4	Monoculture	bac	Slimy-co	NA
9-5	1	11.4269	8.38396	2.42083e+08	9	BP4S	5	Monoculture	bac	Slimy-co	NA
9-6	1	11.507	8.35865	2.28375e+08	9	BP4S	6	Monoculture	bac	Slimy-co	NA
8-1	2	10.1113	8.8001	1.2622e+09	8	BP1S	1	Monoculture	bac	Slimy-co	NA
8-2	2	9.87458	8.87497	1.49968e+09	8	BP1S	2	Monoculture	bac	Slimy-co	NA
8-3	2	9.98722	8.83934	1.38157e+09	8	BP1S	3	Monoculture	bac	Slimy-co	NA
8-4	2	9.91323	8.86275	1.45806e+09	8	BP1S	4	Monoculture	bac	Slimy-co	NA
8-5	2	9.99477	8.83695	1.37399e+09	8	BP1S	5	Monoculture	bac	Slimy-co	NA
8-6	2	9.83678	8.88693	1.54155e+09	8	BP1S	6	Monoculture	bac	Slimy-co	NA
11-1	1	11.0777	8.49443	3.122e+08	11	B1S	1	Monoculture	bac	Slimy-mono	NA
11-2	1	11.2641	8.43547	2.72562e+08	11	B1S	2	Monoculture	bac	Slimy-mono	NA
11-3	1	11.1657	8.46658	2.92803e+08	11	B1S	3	Monoculture	bac	Slimy-mono	NA
11-4	1	11.0327	8.50864	3.22584e+08	11	B1S	4	Monoculture	bac	Slimy-mono	NA
11-5	1	11.1084	8.48471	3.05285e+08	11	B1S	5	Monoculture	bac	Slimy-mono	NA
11-6	1	11.2108	8.45232	2.8335e+08	11	B1S	6	Monoculture	bac	Slimy-mono	NA
12-1	1	11.7906	8.26894	1.85754e+08	12	B3S	1	Monoculture	bac	Slimy-mono	NA
12-2	1	11.9888	8.20623	1.60781e+08	12	B3S	2	Monoculture	bac	Slimy-mono	NA
12-3	1	11.9373	8.22252	1.66925e+08	12	B3S	3	Monoculture	bac	Slimy-mono	NA
12-4	1	11.6256	8.32112	2.09467e+08	12	B3S	4	Monoculture	bac	Slimy-mono	NA
12-5	1	11.5894	8.33258	2.1507e+08	12	B3S	5	Monoculture	bac	Slimy-mono	NA
12-6	1	11.6153	8.32437	2.11044e+08	12	B3S	6	Monoculture	bac	Slimy-mono	NA
14-1	1	14.53	7.40245	2.52608e+07	14	BP1R	1	Monoculture	bac	Rough-co	NA
14-2	1	14.4891	7.41539	2.60252e+07	14	BP1R	2	Monoculture	bac	Rough-co	NA
14-3	1	14.3727	7.45223	2.83288e+07	14	BP1R	3	Monoculture	bac	Rough-co	NA
14-4	1	14.6143	7.3758	2.37577e+07	14	BP1R	4	Monoculture	bac	Rough-co	NA
14-5	1	14.6671	7.3591	2.28614e+07	14	BP1R	5	Monoculture	bac	Rough-co	NA
14-6	1	14.4262	7.4353	2.7246e+07	14	BP1R	6	Monoculture	bac	Rough-co	NA
15-1	1	13.846	7.61883	4.15743e+07	15	BP5R	1	Monoculture	bac	Rough-co	NA
15-2	1	13.6719	7.67387	4.71927e+07	15	BP5R	2	Monoculture	bac	Rough-co	NA
15-3	1	13.6856	7.66954	4.67242e+07	15	BP5R	3	Monoculture	bac	Rough-co	NA
15-4	1	13.6731	7.67348	4.71502e+07	15	BP5R	4	Monoculture	bac	Rough-co	NA
15-5	1	13.5018	7.72767	5.34156e+07	15	BP5R	5	Monoculture	bac	Rough-co	NA
15-6	1	13.5184	7.72243	5.27749e+07	15	BP5R	6	Monoculture	bac	Rough-co	NA
17-1	1	14.0693	7.54818	3.53333e+07	17	B2R	1	Monoculture	bac	Rough-mono	NA
17-2	1	13.8317	7.62334	4.20086e+07	17	B2R	2	Monoculture	bac	Rough-mono	NA
17-3	1	14.1114	7.53485	3.42652e+07	17	B2R	3	Monoculture	bac	Rough-mono	NA
17-4	1	13.8249	7.62549	4.22173e+07	17	B2R	4	Monoculture	bac	Rough-mono	NA
17-5	1	13.945	7.58751	3.86817e+07	17	B2R	5	Monoculture	bac	Rough-mono	NA
17-6	1	13.8512	7.61718	4.14169e+07	17	B2R	6	Monoculture	bac	Rough-mono	NA
18-1	1	14.8442	7.30308	2.00948e+07	18	B6R	1	Monoculture	bac	Rough-mono	NA
18-2	1	14.764	7.32844	2.1303e+07	18	B6R	2	Monoculture	bac	Rough-mono	NA
18-3	1	14.9587	7.26688	1.84874e+07	18	B6R	3	Monoculture	bac	Rough-mono	NA
18-4	1	14.8466	7.30231	2.0059e+07	18	B6R	4	Monoculture	bac	Rough-mono	NA
18-5	1	14.9105	7.28211	1.91475e+07	18	B6R	5	Monoculture	bac	Rough-mono	NA
18-6	1	14.9743	7.26194	1.82784e+07	18	B6R	6	Monoculture	bac	Rough-mono	NA
1PA1	1	12.8205	7.94317	8.77343e+07	1PA	BA	1	Coculture	bac	BA	PA
1PA2	1	12.9304	7.9084	8.09848e+07	1PA	BA	2	Coculture	bac	BA	PA
1PA3	1	12.8605	7.93052	8.52157e+07	1PA	BA	3	Coculture	bac	BA	PA
1PA4	1	12.7784	7.95649	9.04662e+07	1PA	BA	4	Coculture	bac	BA	PA
1PA5	1	12.7419	7.96803	9.29035e+07	1PA	BA	5	Coculture	bac	BA	PA
1PA6	1	12.8907	7.92098	8.33639e+07	1PA	BA	6	Coculture	bac	BA	PA
PA1	1	12.7854	7.21059	1.62402e+07	PA	NA	1	Monoculture	pse	NA	PA
PA2	1	12.2259	7.38598	2.4321e+07	PA	NA	2	Monoculture	pse	NA	PA
PA3	1	12.5711	7.27776	1.89567e+07	PA	NA	3	Monoculture	pse	NA	PA
PA4	1	12.9762	7.15075	1.41498e+07	PA	NA	4	Monoculture	pse	NA	PA
PA5	1	12.3518	7.34651	2.22082e+07	PA	NA	5	Monoculture	pse	NA	PA
PA6	1	12.9689	7.15305	1.42248e+07	PA	NA	6	Monoculture	pse	NA	PA
1PA1	1	13.582	6.96086	9.13814e+06	1PA	BA	1	Coculture	pse	BA	PA
1PA2	1	13.7547	6.9067	8.06675e+06	1PA	BA	2	Coculture	pse	BA	PA
1PA3	1	13.9373	6.84944	7.0704e+06	1PA	BA	3	Coculture	pse	BA	PA
1PA4	1	13.6785	6.9306	8.52307e+06	1PA	BA	4	Coculture	pse	BA	PA
1PA5	1	13.4101	7.01475	1.03454e+07	1PA	BA	5	Coculture	pse	BA	PA
1PA6	1	14.0656	6.80924	6.44523e+06	1PA	BA	6	Coculture	pse	BA	PA
9PE1	5	16.5915	6.7504	2.81427e+07	9PE	BP4S	1	Coculture	bac	Slimy-co	PE
9PE2	5	16.4156	6.80606	3.19911e+07	9PE	BP4S	2	Coculture	bac	Slimy-co	PE
9PE3	5	16.5899	6.75093	2.81772e+07	9PE	BP4S	3	Coculture	bac	Slimy-co	PE
9PE4	5	16.3119	6.83883	3.44986e+07	9PE	BP4S	4	Coculture	bac	Slimy-co	PE
9PE5	5	16.4846	6.78422	3.04225e+07	9PE	BP4S	5	Coculture	bac	Slimy-co	PE
9PE6	5	16.4636	6.79085	3.08903e+07	9PE	BP4S	6	Coculture	bac	Slimy-co	PE
8PE1	10	17.8192	6.36207	2.30184e+07	8PE	BP1S	1	Coculture	bac	Slimy-co	PE
8PE2	10	17.8475	6.35313	2.25494e+07	8PE	BP1S	2	Coculture	bac	Slimy-co	PE
8PE3	10	17.3992	6.49492	3.12553e+07	8PE	BP1S	3	Coculture	bac	Slimy-co	PE
8PE4	10	17.6222	6.4244	2.65705e+07	8PE	BP1S	4	Coculture	bac	Slimy-co	PE
8PE5	10	17.8356	6.35691	2.27464e+07	8PE	BP1S	5	Coculture	bac	Slimy-co	PE
8PE6	10	17.2965	6.5274	3.36823e+07	8PE	BP1S	6	Coculture	bac	Slimy-co	PE
11PE1	5	15.2486	7.17517	7.48403e+07	11PE	B1S	1	Coculture	bac	Slimy-mono	PE
11PE2	5	14.8928	7.28772	9.69809e+07	11PE	B1S	2	Coculture	bac	Slimy-mono	PE
11PE3	5	15.1101	7.21896	8.27811e+07	11PE	B1S	3	Coculture	bac	Slimy-mono	PE
11PE4	5	15.2418	7.17731	7.52108e+07	11PE	B1S	4	Coculture	bac	Slimy-mono	PE
11PE5	5	14.9735	7.26218	9.14438e+07	11PE	B1S	5	Coculture	bac	Slimy-mono	PE
11PE6	5	15.0738	7.23046	8.50018e+07	11PE	B1S	6	Coculture	bac	Slimy-mono	PE
12PE1	5	16.3958	6.81231	3.24549e+07	12PE	B3S	1	Coculture	bac	Slimy-mono	PE
12PE2	5	15.5992	7.06426	5.79733e+07	12PE	B3S	2	Coculture	bac	Slimy-mono	PE
12PE3	5	16.3306	6.83293	3.40333e+07	12PE	B3S	3	Coculture	bac	Slimy-mono	PE
12PE4	5	15.788	7.00457	5.05289e+07	12PE	B3S	4	Coculture	bac	Slimy-mono	PE
12PE5	5	16.0935	6.90792	4.04474e+07	12PE	B3S	5	Coculture	bac	Slimy-mono	PE
12PE6	5	15.7985	7.00123	5.01419e+07	12PE	B3S	6	Coculture	bac	Slimy-mono	PE
14PE1	5	13.7412	7.65196	2.24353e+08	14PE	BP1R	1	Coculture	bac	Rough-co	PE
14PE2	5	13.8788	7.60844	2.02959e+08	14PE	BP1R	2	Coculture	bac	Rough-co	PE
14PE3	5	14.0944	7.54024	1.73463e+08	14PE	BP1R	3	Coculture	bac	Rough-co	PE
14PE4	5	13.784	7.63842	2.17465e+08	14PE	BP1R	4	Coculture	bac	Rough-co	PE
14PE5	5	13.7427	7.65149	2.24108e+08	14PE	BP1R	5	Coculture	bac	Rough-co	PE
14PE6	5	13.9988	7.57049	1.85979e+08	14PE	BP1R	6	Coculture	bac	Rough-co	PE
15PE1	5	14.2385	7.49466	1.5618e+08	15PE	BP5R	1	Coculture	bac	Rough-co	PE
15PE2	5	13.9453	7.58739	1.93359e+08	15PE	BP5R	2	Coculture	bac	Rough-co	PE
15PE3	5	14.2513	7.49062	1.54734e+08	15PE	BP5R	3	Coculture	bac	Rough-co	PE
15PE4	5	14.318	7.46952	1.47398e+08	15PE	BP5R	4	Coculture	bac	Rough-co	PE
15PE5	5	13.9423	7.58834	1.93782e+08	15PE	BP5R	5	Coculture	bac	Rough-co	PE
15PE6	5	14.2138	7.50248	1.5902e+08	15PE	BP5R	6	Coculture	bac	Rough-co	PE
17PE1	2	14.9245	7.27768	3.79059e+07	17PE	B2R	1	Coculture	bac	Rough-mono	PE
17PE2	2	14.9766	7.26119	3.64936e+07	17PE	B2R	2	Coculture	bac	Rough-mono	PE
17PE3	2	14.6971	7.34961	4.47347e+07	17PE	B2R	3	Coculture	bac	Rough-mono	PE
17PE4	2	15.2185	7.18469	3.06e+07	17PE	B2R	4	Coculture	bac	Rough-mono	PE
17PE5	2	14.7708	7.32631	4.23972e+07	17PE	B2R	5	Coculture	bac	Rough-mono	PE
17PE6	2	15.0006	7.2536	3.58616e+07	17PE	B2R	6	Coculture	bac	Rough-mono	PE
18PE1	1	14.6281	7.37143	2.35195e+07	18PE	B6R	1	Coculture	bac	Rough-mono	PE
18PE2	1	14.3778	7.4506	2.82231e+07	18PE	B6R	2	Coculture	bac	Rough-mono	PE
18PE3	1	14.4495	7.42793	2.67874e+07	18PE	B6R	3	Coculture	bac	Rough-mono	PE
18PE4	1	14.6578	7.36205	2.30173e+07	18PE	B6R	4	Coculture	bac	Rough-mono	PE
18PE5	1	14.4042	7.44225	2.76856e+07	18PE	B6R	5	Coculture	bac	Rough-mono	PE
18PE6	1	14.5619	7.39239	2.46823e+07	18PE	B6R	6	Coculture	bac	Rough-mono	PE
PE1	1	12.5542	7.28306	1.91894e+07	PE	NA	1	Monoculture	pse	NA	PE
PE2	1	12.2698	7.37223	2.35629e+07	PE	NA	2	Monoculture	pse	NA	PE
PE3	1	12.6197	7.26252	1.83029e+07	PE	NA	3	Monoculture	pse	NA	PE
PE4	1	12.6422	7.25546	1.80076e+07	PE	NA	4	Monoculture	pse	NA	PE
PE5	1	13.3611	7.03009	1.07175e+07	PE	NA	5	Monoculture	pse	NA	PE
PE6	1	13.1006	7.11176	1.29348e+07	PE	NA	6	Monoculture	pse	NA	PE
9PE1	5	10.28	7.99601	4.95429e+08	9PE	BP4S	1	Coculture	pse	Slimy-co	PE
9PE2	5	10.7794	7.83947	3.45493e+08	9PE	BP4S	2	Coculture	pse	Slimy-co	PE
9PE3	5	10.1987	8.02152	5.25403e+08	9PE	BP4S	3	Coculture	pse	Slimy-co	PE
9PE4	5	10.1333	8.04201	5.50784e+08	9PE	BP4S	4	Coculture	pse	Slimy-co	PE
9PE5	5	10.7042	7.86303	3.64752e+08	9PE	BP4S	5	Coculture	pse	Slimy-co	PE
9PE6	5	10.2659	8.00043	5.005e+08	9PE	BP4S	6	Coculture	pse	Slimy-co	PE
8PE1	10	14.2139	6.76274	5.79087e+07	8PE	BP1S	1	Coculture	pse	Slimy-co	PE
8PE2	10	13.8477	6.87754	7.54301e+07	8PE	BP1S	2	Coculture	pse	Slimy-co	PE
8PE3	10	14.2081	6.76457	5.81529e+07	8PE	BP1S	3	Coculture	pse	Slimy-co	PE
8PE4	10	13.6506	6.93932	8.6961e+07	8PE	BP1S	4	Coculture	pse	Slimy-co	PE
8PE5	10	14.1527	6.78194	6.05253e+07	8PE	BP1S	5	Coculture	pse	Slimy-co	PE
8PE6	10	13.6702	6.93318	8.57392e+07	8PE	BP1S	6	Coculture	pse	Slimy-co	PE
11PE1	5	12.0979	7.4261	1.33374e+08	11PE	B1S	1	Coculture	pse	Slimy-mono	PE
11PE2	5	12.1369	7.41389	1.29676e+08	11PE	B1S	2	Coculture	pse	Slimy-mono	PE
11PE3	5	12.0607	7.43776	1.37004e+08	11PE	B1S	3	Coculture	pse	Slimy-mono	PE
11PE4	5	12.1637	7.40547	1.27187e+08	11PE	B1S	4	Coculture	pse	Slimy-mono	PE
11PE5	5	12.0562	7.43917	1.37449e+08	11PE	B1S	5	Coculture	pse	Slimy-mono	PE
11PE6	5	11.9957	7.45813	1.43584e+08	11PE	B1S	6	Coculture	pse	Slimy-mono	PE
12PE1	5	12.7868	7.21014	8.11164e+07	13PE	B3S	1	Coculture	pse	Slimy-mono	PE
12PE2	5	12.058	7.4386	1.37269e+08	13PE	B3S	2	Coculture	pse	Slimy-mono	PE
12PE3	5	12.513	7.29597	9.88408e+07	13PE	B3S	3	Coculture	pse	Slimy-mono	PE
12PE4	5	12.0428	7.44337	1.38785e+08	13PE	B3S	4	Coculture	pse	Slimy-mono	PE
12PE5	5	12.5667	7.27914	9.50843e+07	13PE	B3S	5	Coculture	pse	Slimy-mono	PE
12PE6	5	12.8625	7.18641	7.68042e+07	13PE	B3S	6	Coculture	pse	Slimy-mono	PE
14PE1	5	11.6809	7.55683	1.80221e+08	14PE	BP1R	1	Coculture	pse	Rough-co	PE
14PE2	5	11.624	7.57468	1.87781e+08	14PE	BP1R	2	Coculture	pse	Rough-co	PE
14PE3	5	11.7479	7.53583	1.71713e+08	14PE	BP1R	3	Coculture	pse	Rough-co	PE
14PE4	5	11.2127	7.70363	2.52695e+08	14PE	BP1R	4	Coculture	pse	Rough-co	PE
14PE5	5	11.7291	7.54172	1.74055e+08	14PE	BP1R	5	Coculture	pse	Rough-co	PE
14PE6	5	11.0504	7.75449	2.8409e+08	14PE	BP1R	6	Coculture	pse	Rough-co	PE
15PE1	5	11.535	7.60258	2.00238e+08	15PE	BP5R	1	Coculture	pse	Rough-co	PE
15PE2	5	11.1267	7.73057	2.68866e+08	15PE	BP5R	2	Coculture	pse	Rough-co	PE
15PE3	5	11.1746	7.71555	2.59729e+08	15PE	BP5R	3	Coculture	pse	Rough-co	PE
15PE4	5	11.257	7.68974	2.44741e+08	15PE	BP5R	4	Coculture	pse	Rough-co	PE
15PE5	5	11.2007	7.70737	2.54884e+08	15PE	BP5R	5	Coculture	pse	Rough-co	PE
15PE6	5	11.232	7.69756	2.49189e+08	15PE	BP5R	6	Coculture	pse	Rough-co	PE
17PE1	1	13.4302	7.00843	1.01959e+07	17PE	B2R	1	Coculture	pse	Rough-mono	PE
17PE2	1	13.2153	7.07582	1.19074e+07	17PE	B2R	2	Coculture	pse	Rough-mono	PE
17PE3	1	13.2439	7.06683	1.16636e+07	17PE	B2R	3	Coculture	pse	Rough-mono	PE
17PE4	1	13.2984	7.04976	1.12141e+07	17PE	B2R	4	Coculture	pse	Rough-mono	PE
17PE5	1	12.9533	7.15794	1.43859e+07	17PE	B2R	5	Coculture	pse	Rough-mono	PE
17PE6	1	12.9871	7.14736	1.40396e+07	17PE	B2R	6	Coculture	pse	Rough-mono	PE
18PE1	1	12.7049	7.23581	1.72112e+07	18PE	B6R	1	Coculture	pse	Rough-mono	PE
18PE2	1	12.4112	7.32788	2.12757e+07	18PE	B6R	2	Coculture	pse	Rough-mono	PE
18PE3	1	12.4677	7.31019	2.04261e+07	18PE	B6R	3	Coculture	pse	Rough-mono	PE
18PE4	1	12.6131	7.2646	1.83907e+07	18PE	B6R	4	Coculture	pse	Rough-mono	PE
18PE5	1	12.5832	7.27398	1.87922e+07	18PE	B6R	5	Coculture	pse	Rough-mono	PE
18PE6	1	12.77	7.21541	1.64213e+07	18PE	B6R	6	Coculture	pse	Rough-mono	PE

### Sheet: Fig 2D
id	Sample	Group	EPS	Treatment
1	BA_1	BA	62	Monoculture
2	BA_2	BA	71	Monoculture
3	BA_3	BA	62	Monoculture
4	PA_1	PA	43	Monoculture
5	PA_2	PA	45	Monoculture
6	PA_3	PA	38	Monoculture
7	PE_1	PE	48	Monoculture
8	PE_2	PE	42	Monoculture
9	PE_3	PE	40	Monoculture
10	BA-PA1	BA-PA	79	Coculture
11	BA-PA2	BA-PA	76	Coculture
12	BA-PA3	BA-PA	71	Coculture
13	B1S_1	B1S	69	Monoculture
14	B1S_2	B1S	87	Monoculture
15	B1S_3	B1S	81	Monoculture
16	B1S-PE1	B1S-PE	119	Coculture
17	B1S-PE2	B1S-PE	161	Coculture
18	B1S-PE3	B1S-PE	135	Coculture
19	B3S_1	B3S	39	Monoculture
20	B3S_2	B3S	42	Monoculture
21	B3S_3	B3S	52	Monoculture
22	B3S-PE1	B3S-PE	110	Coculture
23	B3S-PE2	B3S-PE	94	Coculture
24	B3S-PE3	B3S-PE	114	Coculture
25	BP1S_1	BP1S	73	Monoculture
26	BP1S_2	BP1S	75	Monoculture
27	BP1S_3	BP1S	86	Monoculture
28	BP1S-PE1	BP1S-PE	178	Coculture
29	BP1S-PE2	BP1S-PE	187	Coculture
30	BP1S-PE3	BP1S-PE	175	Coculture
31	BP4S_1	BP4S	53	Monoculture
32	BP4S_2	BP4S	56	Monoculture
33	BP4S_3	BP4S	53	Monoculture
34	BP4S-PE1	BP4S-PE	177	Coculture
35	BP4S-PE2	BP4S-PE	185	Coculture
36	BP4S-PE3	BP4S-PE	170	Coculture
37	B2R_1	B2R	20	Monoculture
38	B2R_2	B2R	21	Monoculture
39	B2R_3	B2R	25	Monoculture
40	B2R-PE1	B2R-PE	32	Coculture
41	B2R-PE2	B2R-PE	49	Coculture
42	B2R-PE3	B2R-PE	30	Coculture
43	B6R_1	B6R	28	Monoculture
44	B6R_2	B6R	32	Monoculture
45	B6R_3	B6R	40	Monoculture
46	B6R-PE1	B6R-PE	47	Coculture
47	B6R-PE2	B6R-PE	47	Coculture
48	B6R-PE3	B6R-PE	51	Coculture
49	BP1R_1	BP1R	29	Monoculture
50	BP1R_2	BP1R	40	Monoculture
51	BP1R_3	BP1R	46	Monoculture
52	BP1R-PE1	BP1R-PE	105	Coculture
53	BP1R-PE2	BP1R-PE	125	Coculture
54	BP1R-PE3	BP1R-PE	111	Coculture
55	BP5R_1	BP5R	40	Monoculture
56	BP5R_2	BP5R	54	Monoculture
57	BP5R_3	BP5R	42	Monoculture
58	BP5R-PE1	BP5R-PE	88	Coculture
59	BP5R-PE2	BP5R-PE	95	Coculture
60	BP5R-PE3	BP5R-PE	92	Coculture

### Sheet: Fig 3
id	Medium	Rough	OD
1	2*TSB+ PE supernatant	BP1R	0.654
2	2*TSB+ PE supernatant	BP1R	0.619
3	2*TSB+ PE supernatant	BP1R	0.607
4	2*TSB+ PE supernatant	BP1R	0.717
5	2*TSB+ PE supernatant	BP1R	0.639
6	2*TSB+ PE supernatant	BP1R	0.777
7	2*TSB+ BP4S biofilm matrix	BP1R	0.799
8	2*TSB+ BP4S biofilm matrix	BP1R	0.835
9	2*TSB+ BP4S biofilm matrix	BP1R	0.692
10	2*TSB+ BP4S biofilm matrix	BP1R	0.696
11	2*TSB+ BP4S biofilm matrix	BP1R	0.809
12	2*TSB+ BP4S biofilm matrix	BP1R	0.688
13	2*TSB+ BP1S biofilm matrix	BP1R	0.725
14	2*TSB+ BP1S biofilm matrix	BP1R	0.692
15	2*TSB+ BP1S biofilm matrix	BP1R	0.698
16	2*TSB+ BP1S biofilm matrix	BP1R	0.667
17	2*TSB+ BP1S biofilm matrix	BP1R	0.716
18	2*TSB+ BP1S biofilm matrix	BP1R	0.684
19	2*TSB+ BA biofilm matrix	BP1R	0.918
20	2*TSB+ BA biofilm matrix	BP1R	0.918
21	2*TSB+ BA biofilm matrix	BP1R	0.923
22	2*TSB+ BA biofilm matrix	BP1R	0.889
23	2*TSB+ BA biofilm matrix	BP1R	0.947
24	2*TSB+ BA biofilm matrix	BP1R	0.9
25	2*TSB+ self biofilm matrix	BP1R	0.519
26	2*TSB+ self biofilm matrix	BP1R	0.547
27	2*TSB+ self biofilm matrix	BP1R	0.456
28	2*TSB+ self biofilm matrix	BP1R	0.648
29	2*TSB+ self biofilm matrix	BP1R	0.537
30	2*TSB+ self biofilm matrix	BP1R	0.596
31	2*TSB+ water	BP1R	0.581
32	2*TSB+ water	BP1R	0.353
33	2*TSB+ water	BP1R	0.467
34	2*TSB+ water	BP1R	0.336
35	2*TSB+ water	BP1R	0.389
36	2*TSB+ water	BP1R	0.525
37	2*TSB+ PE supernatant	BP6R	0.812
38	2*TSB+ PE supernatant	BP6R	0.807
39	2*TSB+ PE supernatant	BP6R	0.82
40	2*TSB+ PE supernatant	BP6R	0.894
41	2*TSB+ PE supernatant	BP6R	0.886
42	2*TSB+ PE supernatant	BP6R	0.803
43	2*TSB+ BP4S biofilm matrix	BP6R	0.728
44	2*TSB+ BP4S biofilm matrix	BP6R	0.719
45	2*TSB+ BP4S biofilm matrix	BP6R	0.737
46	2*TSB+ BP4S biofilm matrix	BP6R	0.778
47	2*TSB+ BP4S biofilm matrix	BP6R	0.794
48	2*TSB+ BP4S biofilm matrix	BP6R	0.764
49	2*TSB+ BP1S biofilm matrix	BP6R	0.804
50	2*TSB+ BP1S biofilm matrix	BP6R	0.761
51	2*TSB+ BP1S biofilm matrix	BP6R	0.755
52	2*TSB+ BP1S biofilm matrix	BP6R	0.737
53	2*TSB+ BP1S biofilm matrix	BP6R	0.784
54	2*TSB+ BP1S biofilm matrix	BP6R	0.756
55	2*TSB+ BA biofilm matrix	BP6R	0.713
56	2*TSB+ BA biofilm matrix	BP6R	0.642
57	2*TSB+ BA biofilm matrix	BP6R	0.684
58	2*TSB+ BA biofilm matrix	BP6R	0.754
59	2*TSB+ BA biofilm matrix	BP6R	0.729
60	2*TSB+ BA biofilm matrix	BP6R	0.723
61	2*TSB+ self biofilm matrix	BP6R	0.482
62	2*TSB+ self biofilm matrix	BP6R	0.415
63	2*TSB+ self biofilm matrix	BP6R	0.346
64	2*TSB+ self biofilm matrix	BP6R	0.398
65	2*TSB+ self biofilm matrix	BP6R	0.46
66	2*TSB+ self biofilm matrix	BP6R	0.372
67	2*TSB+ water	BP6R	0.332
68	2*TSB+ water	BP6R	0.369
69	2*TSB+ water	BP6R	0.298
70	2*TSB+ water	BP6R	0.445
71	2*TSB+ water	BP6R	0.296
72	2*TSB+ water	BP6R	0.394

### Sheet: Fig 4C
id	ct	lgDNA	dilution	DNAcopies	sample	replicate
comA1	13.7057	7.6632	1	4.60465e+07	comA	1
comA2	13.6304	7.68702	1	4.86429e+07	comA	2
comA3	13.9862	7.57447	1	3.75376e+07	comA	3
comA4	13.8037	7.63218	1	4.28728e+07	comA	4
comA5	13.9126	7.59774	1	3.96039e+07	comA	5
comA6	13.6362	7.68516	1	4.84349e+07	comA	6
comP1	13.2665	7.80209	1	6.34004e+07	comP	1
comP2	13.3936	7.76192	1	5.7799e+07	comP	2
comP3	13.1606	7.83559	1	6.84848e+07	comP	3
comP4	13.2705	7.80083	1	6.32169e+07	comP	4
comP5	13.622	7.68966	1	4.89398e+07	comP	5
comP6	13.4034	7.75881	1	5.7387e+07	comP	6
degS1	13.9637	7.58159	1	3.81583e+07	degS	1
degS2	13.7847	7.6382	1	4.34708e+07	degS	2
degS3	14.6083	7.37769	1	2.3861e+07	degS	3
degS4	14.4746	7.41999	1	2.6302e+07	degS	4
degS5	13.8252	7.6254	1	4.22086e+07	degS	5
degS6	14.2762	7.48274	1	3.03906e+07	degS	6
degQ1	14.1214	7.5317	1	3.40177e+07	degQ	1
degQ2	14.2239	7.49929	1	3.15713e+07	degQ	2
degQ3	13.9987	7.57052	1	3.71982e+07	degQ	3
degQ4	14.276	7.48281	1	3.03956e+07	degQ	4
degQ5	14.0763	7.54598	1	3.51543e+07	degQ	5
degQ6	14.2522	7.49033	1	3.09266e+07	degQ	6
ywcC1	11.6536	8.31227	2	4.10484e+08	ywcC	1
ywcC2	11.8057	8.26417	2	3.67449e+08	ywcC	2
ywcC3	11.8963	8.23549	2	3.43972e+08	ywcC	3
ywcC4	11.6072	8.32695	2	4.24604e+08	ywcC	4
ywcC5	11.5565	8.34297	2	4.40551e+08	ywcC	5
ywcC6	11.9268	8.22586	2	3.36426e+08	ywcC	6
spo0F1	14.6536	7.36337	1	2.30869e+07	spo0F	1
spo0F2	15.0057	7.25201	1	1.78652e+07	spo0F	2
spo0F3	15.0963	7.22333	1	1.67237e+07	spo0F	3
spo0F4	15.1072	7.2199	1	1.65922e+07	spo0F	4
spo0F5	14.9565	7.26755	1	1.8516e+07	spo0F	5
spo0F6	14.9268	7.27696	1	1.89217e+07	spo0F	6

### Sheet: Fig 4F
id	dilution	ct	lgDNA	DNAcopies	sample	replicate	Treatment	Species	psetype
PM1	1	12.3352	7.35171	2.24753e+07	PM	1	Monoculture	pse	cpsA
PM2	1	12.4088	7.32865	2.13135e+07	PM	2	Monoculture	pse	cpsA
PM3	1	12.7759	7.21357	1.63518e+07	PM	3	Monoculture	pse	cpsA
PM4	1	12.8194	7.19993	1.58465e+07	PM	4	Monoculture	pse	cpsA
PM5	1	12.9779	7.15022	1.41326e+07	PM	5	Monoculture	pse	cpsA
PM6	1	12.9596	7.15597	1.4321e+07	PM	6	Monoculture	pse	cpsA
PA1	1	12.7854	7.21059	1.62402e+07	PA	1	Monoculture	pse	PA
PA2	1	12.2259	7.38598	2.4321e+07	PA	2	Monoculture	pse	PA
PA3	1	12.5711	7.27776	1.89567e+07	PA	3	Monoculture	pse	PA
PA4	1	12.9762	7.15075	1.41498e+07	PA	4	Monoculture	pse	PA
PA5	1	12.3518	7.34651	2.22082e+07	PA	5	Monoculture	pse	PA
PA6	1	12.9689	7.15305	1.42248e+07	PA	6	Monoculture	pse	PA

### Sheet: Fig 4G
id	Sample	Group	EPS	Treatment
1	BA-PA1	BA-PA	79	coculture+PA
2	BA-PA2	BA-PA	76	coculture+PA
3	BA-PA3	BA-PA	71	coculture+PA
4	BP1S-PA1	BP1S-PA	119	coculture+PA
5	BP1S-PA2	BP1S-PA	118	coculture+PA
6	BP1S-PA3	BP1S-PA	125	coculture+PA
7	BP1S-cpsA1	BP1S-cpsA	185	coculture+cpsA
8	BP1S-cpsA2	BP1S-cpsA	155	coculture+cpsA
9	BP1S-cpsA3	BP1S-cpsA	165	coculture+cpsA
10	BP4S-PA1	BP4S-PA	145	coculture+PA
11	BP4S-PA2	BP4S-PA	127	coculture+PA
12	BP4S-PA3	BP4S-PA	127	coculture+PA
13	BP4S-cpsA1	BP4S-cpsA	179	coculture+cpsA
14	BP4S-cpsA2	BP4S-cpsA	151	coculture+cpsA
15	BP4S-cpsA3	BP4S-cpsA	184	coculture+cpsA
16	BP1R-PA1	BP1R-PA	96	coculture+PA
17	BP1R-PA2	BP1R-PA	77	coculture+PA
18	BP1R-PA3	BP1R-PA	78	coculture+PA
19	BP1R-cpsA1	BP1R-cpsA	116	coculture+cpsA
20	BP1R-cpsA2	BP1R-cpsA	124	coculture+cpsA
21	BP1R-cpsA3	BP1R-cpsA	94	coculture+cpsA
22	BP5R-PA1	BP5R-PA	45	coculture+PA
23	BP5R-PA2	BP5R-PA	47	coculture+PA
24	BP5R-PA3	BP5R-PA	53	coculture+PA
25	BP5R-cpsA1	BP5R-cpsA	98	coculture+cpsA
26	BP5R-cpsA2	BP5R-cpsA	95	coculture+cpsA
27	BP5R-cpsA3	BP5R-cpsA	99	coculture+cpsA
