## Supplementary material for "Interspecies interaction reshapes the fitness landscape of evolved genotypes": Table S5

### Sheet: Figure S1
Cell numbers in pellicle (DNA copies)
	Monoculture						Coculture
BA-24h	82300000	76300000	81500000	65300000	71000000	63400000	327000000	270000000	366000000	268000000	253000000	293000000
PA-24h	3680000	8330000	3440000	4520000	9430000	7050000	35300000	39600000	30500000	33900000	31800000	37000000
BA-48h	131000000	95000000	124000000	88200000	77500000	90700000	87700000	81000000	85200000	90500000	92900000	83400000
PA-48h	16200000	24300000	19000000	14100000	22200000	14200000	9140000	8070000	7070000	8520000	10300000	6450000

### Sheet: Fig S3
id	1	2	3	4	5	41	42	43	44	45	46	47	48	49	50	51	52	53	54	55	56	57	58	59	60	66	67	68	69	70	71	72	73	74	75	81	82	83	84	85	86	87	88	89	90
sample	1A1	1A2	1A3	1A4	1A5	9F1	9F2	9F3	9F4	9F5	10F1	10F2	10F3	10F4	10F5	11F1	11F2	11F3	11F4	11F5	12F1	12F2	12F3	12F4	12F5	14R1	14R2	14R3	14R4	14R5	15R1	15R2	15R3	15R4	15R5	17R1	17R2	17R3	17R4	17R5	18R1	18R2	18R3	18R4	18R5
species	Bacillus	Bacillus	Bacillus	Bacillus	Bacillus	Bacillus	Bacillus	Bacillus	Bacillus	Bacillus	Bacillus	Bacillus	Bacillus	Bacillus	Bacillus	Bacillus	Bacillus	Bacillus	Bacillus	Bacillus	Bacillus	Bacillus	Bacillus	Bacillus	Bacillus	Bacillus	Bacillus	Bacillus	Bacillus	Bacillus	Bacillus	Bacillus	Bacillus	Bacillus	Bacillus	Bacillus	Bacillus	Bacillus	Bacillus	Bacillus	Bacillus	Bacillus	Bacillus	Bacillus	Bacillus
morphotype	ancestor	ancestor	ancestor	ancestor	ancestor	slimy	slimy	slimy	slimy	slimy	slimy	slimy	slimy	slimy	slimy	slimy	slimy	slimy	slimy	slimy	slimy	slimy	slimy	slimy	slimy	rough	rough	rough	rough	rough	rough	rough	rough	rough	rough	rough	rough	rough	rough	rough	rough	rough	rough	rough	rough
isolate	BA	BA	BA	BA	BA	BP1S	BP1S	BP1S	BP1S	BP1S	BP4S	BP4S	BP4S	BP4S	BP4S	B1S	B1S	B1S	B1S	B1S	B3S	B3S	B3S	B3S	B3S	BP1R	BP1R	BP1R	BP1R	BP1R	BP5R	BP5R	BP5R	BP5R	BP5R	B2R	B2R	B2R	B2R	B2R	B6R	B6R	B6R	B6R	B6R
time
0	0.151	0.131	0.136	0.122	0.124	0.144	0.123	0.127	0.125	0.119	0.117	0.12	0.115	0.121	0.14	0.163	0.131	0.13	0.128	0.129	0.126	0.12	0.121	0.148	0.114	0.126	0.123	0.128	0.147	0.126	0.171	0.165	0.155	0.157	0.141	0.174	0.183	0.168	0.167	0.155	0.171	0.166	0.139	0.135	0.156
0.25	0.155	0.136	0.14	0.128	0.13	0.144	0.131	0.131	0.131	0.127	0.125	0.126	0.125	0.127	0.143	0.167	0.141	0.139	0.138	0.136	0.136	0.128	0.129	0.15	0.127	0.134	0.13	0.132	0.148	0.135	0.183	0.171	0.165	0.165	0.15	0.189	0.187	0.173	0.173	0.165	0.18	0.172	0.146	0.146	0.163
0.5	0.174	0.148	0.148	0.135	0.137	0.156	0.141	0.139	0.136	0.131	0.132	0.132	0.133	0.134	0.151	0.178	0.152	0.15	0.146	0.145	0.144	0.136	0.137	0.158	0.142	0.141	0.138	0.141	0.155	0.143	0.18	0.171	0.164	0.163	0.151	0.187	0.186	0.174	0.173	0.166	0.179	0.172	0.147	0.146	0.164
0.75	0.171	0.147	0.147	0.134	0.139	0.155	0.143	0.138	0.137	0.134	0.134	0.134	0.135	0.136	0.151	0.175	0.151	0.148	0.148	0.146	0.146	0.137	0.138	0.156	0.144	0.142	0.138	0.141	0.153	0.144	0.187	0.177	0.168	0.168	0.154	0.194	0.192	0.178	0.175	0.168	0.182	0.173	0.15	0.149	0.166
1	0.175	0.151	0.149	0.137	0.141	0.16	0.149	0.143	0.142	0.138	0.138	0.136	0.139	0.14	0.155	0.18	0.155	0.152	0.152	0.149	0.149	0.141	0.142	0.159	0.148	0.146	0.142	0.145	0.157	0.148	0.19	0.179	0.173	0.171	0.159	0.198	0.192	0.182	0.18	0.173	0.185	0.177	0.156	0.155	0.172
1.25	0.178	0.154	0.153	0.143	0.146	0.164	0.154	0.148	0.147	0.143	0.14	0.14	0.142	0.143	0.158	0.184	0.16	0.156	0.156	0.153	0.154	0.145	0.147	0.162	0.155	0.15	0.144	0.149	0.159	0.152	0.189	0.179	0.172	0.17	0.159	0.197	0.191	0.182	0.18	0.172	0.183	0.174	0.155	0.154	0.171
1.5	0.176	0.152	0.151	0.141	0.145	0.165	0.155	0.148	0.147	0.143	0.143	0.141	0.144	0.145	0.158	0.182	0.159	0.156	0.156	0.152	0.153	0.145	0.146	0.161	0.156	0.15	0.143	0.147	0.157	0.152	0.193	0.183	0.175	0.172	0.161	0.202	0.193	0.182	0.181	0.175	0.183	0.173	0.154	0.153	0.169
1.75	0.178	0.155	0.153	0.143	0.147	0.17	0.16	0.152	0.152	0.148	0.147	0.145	0.148	0.149	0.161	0.185	0.163	0.16	0.159	0.156	0.157	0.149	0.151	0.164	0.159	0.15	0.146	0.149	0.16	0.154	0.194	0.186	0.176	0.174	0.165	0.204	0.195	0.185	0.184	0.176	0.181	0.17	0.154	0.152	0.167
2	0.179	0.157	0.155	0.145	0.15	0.174	0.163	0.157	0.156	0.153	0.149	0.148	0.15	0.151	0.162	0.187	0.164	0.162	0.162	0.158	0.16	0.153	0.153	0.165	0.161	0.151	0.148	0.15	0.16	0.155	0.202	0.191	0.184	0.179	0.17	0.211	0.2	0.189	0.188	0.181	0.182	0.171	0.155	0.155	0.167
2.25	0.184	0.161	0.161	0.151	0.154	0.181	0.172	0.166	0.167	0.161	0.151	0.151	0.153	0.153	0.165	0.191	0.17	0.168	0.167	0.164	0.165	0.158	0.157	0.168	0.163	0.155	0.15	0.154	0.163	0.157	0.201	0.193	0.186	0.183	0.175	0.211	0.201	0.19	0.19	0.186	0.181	0.17	0.157	0.156	0.168
2.5	0.182	0.161	0.163	0.152	0.156	0.188	0.178	0.171	0.172	0.168	0.154	0.154	0.156	0.157	0.168	0.191	0.172	0.169	0.168	0.166	0.167	0.16	0.161	0.172	0.169	0.156	0.152	0.157	0.166	0.16	0.216	0.206	0.198	0.195	0.186	0.227	0.216	0.203	0.203	0.197	0.185	0.173	0.159	0.158	0.171
2.75	0.191	0.169	0.169	0.158	0.162	0.205	0.194	0.186	0.187	0.18	0.162	0.162	0.163	0.164	0.176	0.201	0.183	0.18	0.178	0.175	0.176	0.169	0.169	0.18	0.177	0.161	0.157	0.162	0.17	0.167	0.23	0.222	0.213	0.208	0.199	0.239	0.229	0.218	0.214	0.209	0.186	0.175	0.161	0.162	0.173
3	0.196	0.176	0.177	0.167	0.171	0.222	0.213	0.206	0.205	0.2	0.167	0.167	0.169	0.171	0.183	0.209	0.191	0.188	0.186	0.183	0.183	0.177	0.177	0.187	0.183	0.168	0.164	0.168	0.176	0.172	0.248	0.239	0.23	0.225	0.215	0.255	0.244	0.231	0.227	0.221	0.187	0.177	0.166	0.165	0.175
3.25	0.199	0.183	0.183	0.173	0.177	0.249	0.24	0.234	0.23	0.223	0.174	0.175	0.177	0.178	0.188	0.214	0.2	0.198	0.195	0.192	0.192	0.187	0.186	0.194	0.192	0.174	0.17	0.176	0.182	0.177	0.278	0.268	0.259	0.253	0.243	0.269	0.258	0.244	0.244	0.238	0.191	0.181	0.167	0.17	0.179
3.5	0.207	0.19	0.188	0.178	0.183	0.286	0.267	0.261	0.262	0.254	0.183	0.184	0.185	0.188	0.197	0.227	0.212	0.211	0.207	0.204	0.202	0.198	0.198	0.207	0.203	0.181	0.177	0.182	0.189	0.185	0.311	0.3	0.293	0.291	0.282	0.289	0.285	0.27	0.269	0.263	0.194	0.184	0.173	0.174	0.183
3.75	0.214	0.198	0.197	0.187	0.192	0.307	0.297	0.296	0.297	0.285	0.195	0.195	0.197	0.199	0.208	0.242	0.228	0.227	0.223	0.219	0.217	0.216	0.214	0.223	0.22	0.192	0.188	0.193	0.2	0.195	0.333	0.329	0.323	0.315	0.311	0.315	0.312	0.296	0.297	0.289	0.201	0.19	0.18	0.18	0.189
4	0.226	0.209	0.208	0.198	0.203	0.33	0.328	0.323	0.321	0.317	0.207	0.206	0.208	0.211	0.22	0.264	0.254	0.253	0.249	0.249	0.244	0.249	0.247	0.252	0.251	0.205	0.2	0.206	0.214	0.21	0.351	0.35	0.346	0.341	0.338	0.34	0.345	0.322	0.322	0.316	0.208	0.198	0.188	0.189	0.198
4.25	0.242	0.227	0.227	0.217	0.223	0.355	0.355	0.348	0.352	0.349	0.223	0.223	0.227	0.229	0.239	0.296	0.285	0.285	0.279	0.278	0.27	0.271	0.273	0.285	0.283	0.226	0.223	0.229	0.236	0.235	0.395	0.393	0.384	0.375	0.378	0.386	0.383	0.367	0.381	0.375	0.218	0.209	0.199	0.201	0.213
4.5	0.267	0.255	0.257	0.247	0.252	0.399	0.385	0.38	0.38	0.377	0.248	0.246	0.253	0.257	0.265	0.317	0.304	0.307	0.309	0.31	0.311	0.306	0.306	0.316	0.325	0.263	0.256	0.264	0.272	0.274	0.424	0.418	0.412	0.399	0.405	0.411	0.411	0.393	0.393	0.391	0.23	0.223	0.214	0.215	0.227
4.75	0.304	0.294	0.293	0.289	0.292	0.426	0.416	0.414	0.416	0.404	0.277	0.275	0.279	0.281	0.29	0.354	0.335	0.347	0.348	0.347	0.395	0.383	0.375	0.38	0.371	0.285	0.283	0.296	0.3	0.292	0.46	0.457	0.452	0.442	0.444	0.456	0.45	0.437	0.442	0.435	0.251	0.244	0.239	0.242	0.247
5	0.339	0.334	0.331	0.323	0.33	0.457	0.453	0.451	0.453	0.444	0.302	0.304	0.315	0.32	0.325	0.418	0.412	0.418	0.413	0.414	0.413	0.408	0.413	0.416	0.441	0.321	0.321	0.324	0.334	0.333	0.49	0.489	0.486	0.473	0.48	0.492	0.486	0.472	0.469	0.467	0.278	0.273	0.27	0.275	0.281
5.25	0.357	0.355	0.355	0.349	0.355	0.475	0.473	0.473	0.478	0.465	0.353	0.35	0.362	0.372	0.375	0.47	0.465	0.461	0.464	0.466	0.472	0.477	0.473	0.485	0.494	0.36	0.36	0.364	0.367	0.364	0.523	0.519	0.513	0.499	0.503	0.52	0.509	0.493	0.494	0.492	0.314	0.308	0.294	0.299	0.312
5.5	0.399	0.388	0.388	0.382	0.39	0.498	0.5	0.502	0.502	0.491	0.438	0.436	0.44	0.453	0.455	0.523	0.522	0.517	0.516	0.519	0.518	0.522	0.522	0.535	0.545	0.379	0.381	0.387	0.387	0.392	0.553	0.55	0.538	0.529	0.534	0.551	0.548	0.529	0.523	0.521	0.34	0.336	0.336	0.344	0.343
5.75	0.435	0.437	0.432	0.43	0.444	0.52	0.524	0.524	0.526	0.514	0.522	0.524	0.529	0.534	0.542	0.555	0.567	0.554	0.562	0.566	0.577	0.585	0.587	0.6	0.61	0.406	0.408	0.413	0.418	0.428	0.562	0.563	0.552	0.546	0.548	0.574	0.58	0.564	0.564	0.566	0.376	0.372	0.366	0.371	0.375
6	0.484	0.476	0.472	0.468	0.478	0.528	0.538	0.538	0.542	0.532	0.585	0.586	0.592	0.603	0.603	0.627	0.62	0.615	0.628	0.629	0.638	0.639	0.643	0.655	0.664	0.45	0.452	0.457	0.46	0.475	0.596	0.594	0.578	0.566	0.571	0.61	0.601	0.59	0.588	0.589	0.411	0.415	0.41	0.416	0.429
6.25	0.532	0.523	0.52	0.516	0.527	0.565	0.567	0.571	0.578	0.567	0.633	0.64	0.647	0.652	0.644	0.697	0.691	0.685	0.693	0.695	0.679	0.686	0.687	0.699	0.703	0.489	0.494	0.495	0.495	0.512	0.627	0.626	0.614	0.596	0.602	0.633	0.641	0.619	0.617	0.619	0.448	0.451	0.449	0.459	0.459
6.5	0.579	0.558	0.552	0.551	0.558	0.592	0.594	0.595	0.6	0.588	0.672	0.671	0.679	0.686	0.698	0.765	0.755	0.743	0.758	0.762	0.728	0.73	0.73	0.745	0.75	0.532	0.533	0.529	0.527	0.547	0.64	0.641	0.633	0.613	0.622	0.652	0.661	0.64	0.641	0.642	0.49	0.5	0.484	0.497	0.503
6.75	0.633	0.62	0.609	0.613	0.623	0.608	0.611	0.617	0.62	0.611	0.742	0.738	0.745	0.759	0.757	0.785	0.788	0.774	0.8	0.796	0.77	0.784	0.78	0.793	0.79	0.551	0.555	0.554	0.554	0.571	0.67	0.667	0.663	0.642	0.653	0.691	0.683	0.665	0.661	0.66	0.545	0.558	0.545	0.561	0.559
7	0.683	0.67	0.66	0.654	0.664	0.634	0.641	0.646	0.652	0.639	0.808	0.809	0.817	0.818	0.823	0.823	0.823	0.821	0.836	0.839	0.809	0.817	0.811	0.825	0.824	0.588	0.585	0.585	0.58	0.586	0.706	0.701	0.689	0.669	0.677	0.721	0.714	0.691	0.689	0.682	0.588	0.598	0.584	0.6	0.597
7.25	0.743	0.729	0.719	0.714	0.719	0.671	0.675	0.678	0.684	0.671	0.869	0.873	0.875	0.871	0.867	0.858	0.855	0.851	0.876	0.871	0.851	0.86	0.852	0.87	0.86	0.587	0.586	0.587	0.594	0.592	0.731	0.727	0.719	0.698	0.708	0.736	0.737	0.714	0.711	0.706	0.61	0.612	0.598	0.599	0.614
7.5	0.797	0.772	0.765	0.76	0.766	0.705	0.71	0.709	0.718	0.701	0.924	0.93	0.934	0.921	0.916	0.902	0.892	0.882	0.908	0.907	0.875	0.889	0.883	0.895	0.895	0.607	0.612	0.606	0.609	0.613	0.762	0.759	0.749	0.726	0.738	0.75	0.749	0.729	0.725	0.728	0.646	0.642	0.637	0.637	0.643
7.75	0.825	0.811	0.807	0.802	0.805	0.73	0.736	0.727	0.742	0.727	0.946	0.951	0.956	0.936	0.934	0.936	0.911	0.912	0.933	0.932	0.899	0.92	0.911	0.943	0.919	0.63	0.635	0.632	0.631	0.639	0.778	0.773	0.765	0.746	0.755	0.771	0.767	0.744	0.746	0.748	0.649	0.649	0.635	0.635	0.654
8	0.867	0.841	0.843	0.833	0.841	0.74	0.753	0.746	0.761	0.75	0.978	0.983	0.984	0.967	0.964	0.93	0.911	0.902	0.919	0.937	0.918	0.947	0.936	0.953	0.936	0.662	0.666	0.652	0.656	0.661	0.799	0.8	0.786	0.768	0.776	0.792	0.793	0.775	0.776	0.774	0.684	0.69	0.678	0.678	0.685
8.25	0.914	0.878	0.872	0.871	0.875	0.771	0.776	0.767	0.782	0.769	1.02	1.019	1.027	1.003	1.009	0.862	0.866	0.848	0.873	0.888	0.914	0.958	0.927	0.95	0.907	0.691	0.697	0.689	0.683	0.695	0.817	0.817	0.803	0.786	0.797	0.806	0.813	0.785	0.789	0.783	0.7	0.706	0.698	0.699	0.712
8.5	0.931	0.903	0.899	0.894	0.9	0.783	0.792	0.783	0.795	0.787	0.998	1.012	1.009	0.994	0.985	0.798	0.764	0.776	0.785	0.797	0.832	0.91	0.867	0.863	0.82	0.716	0.721	0.717	0.711	0.726	0.828	0.822	0.816	0.796	0.807	0.821	0.821	0.801	0.806	0.802	0.728	0.728	0.717	0.72	0.734
8.75	0.957	0.937	0.929	0.919	0.938	0.797	0.801	0.796	0.805	0.797	0.9	0.918	0.906	0.898	0.87	0.772	0.749	0.76	0.768	0.778	0.791	0.853	0.822	0.833	0.793	0.73	0.738	0.732	0.731	0.749	0.842	0.835	0.83	0.812	0.827	0.838	0.841	0.823	0.825	0.824	0.756	0.756	0.742	0.744	0.757
9	0.984	0.969	0.97	0.959	0.965	0.813	0.822	0.817	0.825	0.814	0.823	0.835	0.839	0.823	0.816	0.755	0.725	0.75	0.745	0.775	0.782	0.828	0.811	0.833	0.791	0.752	0.76	0.758	0.758	0.777	0.862	0.855	0.853	0.831	0.846	0.853	0.861	0.841	0.842	0.836	0.777	0.769	0.756	0.756	0.773
9.25	1.002	0.981	0.985	0.978	0.993	0.823	0.835	0.828	0.836	0.828	0.815	0.833	0.832	0.817	0.813	0.759	0.735	0.746	0.742	0.779	0.791	0.831	0.819	0.846	0.792	0.776	0.78	0.777	0.779	0.796	0.879	0.872	0.867	0.844	0.861	0.867	0.869	0.846	0.846	0.844	0.793	0.788	0.773	0.777	0.795
9.5	0.977	0.994	1.001	0.994	0.988	0.838	0.847	0.839	0.848	0.841	0.827	0.846	0.844	0.836	0.833	0.762	0.741	0.747	0.748	0.784	0.791	0.837	0.819	0.855	0.794	0.796	0.805	0.801	0.798	0.819	0.893	0.89	0.887	0.865	0.876	0.877	0.891	0.871	0.871	0.866	0.815	0.814	0.797	0.801	0.816
9.75	0.914	0.957	0.965	0.961	0.94	0.858	0.859	0.856	0.863	0.858	0.84	0.85	0.853	0.846	0.834	0.754	0.737	0.739	0.738	0.774	0.791	0.835	0.826	0.864	0.796	0.823	0.831	0.825	0.822	0.838	0.905	0.912	0.903	0.878	0.894	0.894	0.906	0.888	0.887	0.886	0.839	0.833	0.822	0.823	0.842
10	0.879	0.907	0.921	0.914	0.879	0.876	0.884	0.879	0.885	0.882	0.844	0.859	0.858	0.847	0.841	0.744	0.725	0.723	0.722	0.766	0.793	0.842	0.829	0.874	0.802	0.844	0.848	0.844	0.842	0.855	0.9	0.905	0.898	0.895	0.888	0.915	0.916	0.895	0.9	0.895	0.848	0.846	0.834	0.839	0.855
10.25	0.872	0.889	0.895	0.893	0.856	0.902	0.914	0.895	0.894	0.906	0.845	0.864	0.859	0.848	0.845	0.74	0.742	0.722	0.716	0.772	0.794	0.848	0.829	0.872	0.809	0.858	0.864	0.86	0.862	0.876	0.911	0.914	0.909	0.893	0.899	0.919	0.929	0.915	0.918	0.915	0.872	0.867	0.857	0.861	0.872
10.5	0.868	0.879	0.884	0.882	0.855	0.897	0.901	0.892	0.893	0.902	0.846	0.862	0.863	0.853	0.851	0.757	0.742	0.748	0.729	0.785	0.81	0.853	0.835	0.869	0.814	0.875	0.879	0.879	0.885	0.889	0.923	0.919	0.914	0.897	0.908	0.92	0.927	0.918	0.92	0.915	0.887	0.885	0.88	0.886	0.895
10.75	0.864	0.877	0.887	0.884	0.853	0.897	0.898	0.894	0.895	0.9	0.856	0.872	0.874	0.862	0.864	0.768	0.74	0.755	0.728	0.782	0.793	0.829	0.816	0.872	0.806	0.895	0.899	0.904	0.909	0.902	0.938	0.928	0.922	0.907	0.918	0.92	0.939	0.925	0.929	0.925	0.895	0.898	0.89	0.894	0.903
11	0.861	0.868	0.879	0.869	0.852	0.9	0.902	0.9	0.898	0.9	0.862	0.882	0.879	0.87	0.877	0.774	0.759	0.756	0.733	0.793	0.793	0.837	0.825	0.871	0.836	0.897	0.894	0.9	0.902	0.899	0.947	0.945	0.942	0.92	0.937	0.933	0.952	0.932	0.94	0.931	0.912	0.924	0.915	0.919	0.927
11.25	0.864	0.871	0.884	0.87	0.854	0.915	0.912	0.91	0.908	0.906	0.88	0.889	0.895	0.884	0.886	0.79	0.78	0.775	0.757	0.813	0.812	0.851	0.848	0.884	0.882	0.896	0.893	0.9	0.902	0.901	0.952	0.952	0.951	0.928	0.947	0.932	0.948	0.937	0.937	0.932	0.926	0.922	0.919	0.923	0.931
11.5	0.869	0.872	0.879	0.877	0.851	0.922	0.917	0.914	0.913	0.912	0.885	0.9	0.906	0.897	0.895	0.811	0.803	0.79	0.777	0.829	0.849	0.899	0.897	0.915	0.914	0.893	0.893	0.898	0.899	0.898	0.972	0.964	0.962	0.941	0.957	0.943	0.957	0.945	0.946	0.94	0.928	0.927	0.925	0.929	0.943
11.75	0.876	0.876	0.89	0.883	0.859	0.931	0.926	0.925	0.923	0.92	0.896	0.912	0.92	0.91	0.91	0.83	0.835	0.813	0.796	0.861	0.89	0.926	0.934	0.96	0.948	0.897	0.898	0.903	0.907	0.91	0.988	0.98	0.976	0.957	0.973	0.951	0.964	0.956	0.959	0.951	0.937	0.936	0.936	0.939	0.952
12	0.88	0.88	0.89	0.881	0.856	0.947	0.935	0.938	0.932	0.931	0.902	0.917	0.924	0.917	0.916	0.852	0.858	0.834	0.821	0.877	0.921	0.949	0.958	0.981	0.927	0.904	0.911	0.903	0.914	0.912	0.986	0.984	0.981	0.966	0.977	0.949	0.968	0.958	0.962	0.958	0.942	0.946	0.941	0.945	0.951
12.25	0.884	0.884	0.893	0.884	0.861	0.953	0.94	0.945	0.936	0.936	0.91	0.924	0.929	0.926	0.924	0.872	0.88	0.857	0.844	0.907	0.938	0.973	0.976	1.003	0.937	0.906	0.912	0.916	0.92	0.918	0.997	0.994	0.991	0.977	0.986	0.951	0.978	0.967	0.975	0.966	0.955	0.962	0.955	0.966	0.973
12.5	0.891	0.888	0.899	0.892	0.867	0.961	0.949	0.951	0.943	0.942	0.914	0.93	0.935	0.936	0.933	0.892	0.904	0.884	0.867	0.928	0.937	0.971	0.991	1.01	0.958	0.919	0.92	0.923	0.931	0.931	1.003	1.004	1.002	0.981	0.998	0.957	0.981	0.972	0.976	0.969	0.967	0.973	0.97	0.978	0.987
12.75	0.884	0.879	0.894	0.887	0.867	0.97	0.957	0.961	0.952	0.951	0.92	0.933	0.94	0.94	0.938	0.912	0.927	0.901	0.891	0.955	0.951	0.982	1.006	1.032	0.957	0.925	0.926	0.932	0.939	0.939	1.022	1.019	1.013	1.006	1.01	0.965	0.987	0.982	0.982	0.972	0.982	0.984	0.986	0.987	1
13	0.885	0.886	0.901	0.891	0.869	0.989	0.97	0.975	0.963	0.962	0.927	0.94	0.943	0.946	0.944	0.932	0.95	0.923	0.914	0.976	0.988	1.014	1.017	1.032	0.953	0.934	0.935	0.941	0.95	0.945	1.026	1.02	1.017	1.007	1.013	0.961	0.985	0.983	0.987	0.982	0.996	0.998	0.995	1	1.011
13.25	0.882	0.883	0.896	0.894	0.871	0.992	0.971	0.98	0.966	0.965	0.929	0.941	0.944	0.946	0.95	0.949	0.972	0.938	0.932	0.999	1.003	1.015	1.036	1.005	0.949	0.942	0.946	0.95	0.957	0.959	1.039	1.031	1.027	1.017	1.024	0.961	0.994	0.994	0.997	0.984	1.008	1.011	1.01	1.012	1.019
13.5	0.891	0.882	0.898	0.891	0.871	1.007	0.986	1.001	0.978	0.978	0.929	0.945	0.95	0.952	0.96	0.965	0.987	0.952	0.959	1.014	1.012	1.017	1.045	1.005	0.939	0.95	0.956	0.957	0.967	0.958	1.041	1.033	1.03	1.018	1.024	0.956	0.989	0.983	0.989	0.979	1.009	1.015	1.014	1.015	1.021
13.75	0.895	0.892	0.905	0.899	0.873	1.009	0.985	0.999	0.97	0.973	0.94	0.943	0.954	0.949	0.958	0.976	1.007	0.975	0.969	1.027	1.022	1.022	1.061	0.986	0.924	0.957	0.955	0.961	0.972	0.956	1.051	1.046	1.041	1.03	1.039	0.972	0.997	0.985	0.991	0.986	1.021	1.025	1.03	1.029	1.036
14	0.898	0.897	0.906	0.9	0.876	1.019	0.995	1.012	0.978	0.984	0.944	0.949	0.949	0.954	0.97	0.986	1.023	1.002	0.977	1.039	1.027	1.031	1.074	0.978	0.942	0.966	0.965	0.963	0.976	0.957	1.059	1.05	1.045	1.036	1.042	0.981	1.004	0.995	1.002	0.996	1.025	1.036	1.035	1.036	1.041
14.25	0.901	0.901	0.909	0.901	0.876	1.018	1	1.016	0.977	0.985	0.945	0.947	0.953	0.955	0.986	1.003	1.037	1.019	0.992	1.052	1.025	1.039	1.085	0.967	0.94	0.965	0.97	0.97	0.978	0.962	1.066	1.058	1.054	1.045	1.049	0.997	1.017	1.007	1.017	1.011	1.039	1.045	1.048	1.047	1.054
14.5	0.9	0.9	0.907	0.903	0.879	1.025	1.008	1.025	0.98	0.99	0.957	0.95	0.959	0.961	1.002	1.021	1.052	1.034	1.011	1.064	1.027	1.044	1.095	0.969	0.923	0.976	0.982	0.985	0.992	0.977	1.073	1.063	1.059	1.05	1.052	1.006	1.028	1.016	1.021	1.016	1.034	1.043	1.051	1.046	1.052
14.75	0.902	0.901	0.908	0.904	0.878	1.02	1.015	1.028	0.986	0.997	0.958	0.959	0.967	0.974	1.02	1.04	1.059	1.052	1.023	1.077	1.027	1.045	1.108	0.964	0.911	0.978	0.984	0.987	0.995	0.984	1.077	1.067	1.062	1.055	1.059	1.006	1.035	1.027	1.032	1.028	1.042	1.054	1.058	1.059	1.063
15	0.901	0.9	0.909	0.905	0.877	1.011	1.021	1.03	0.985	1	0.978	0.976	0.981	0.985	1.03	1.062	1.07	1.064	1.038	1.088	1.026	1.041	1.118	0.967	0.897	0.992	0.997	0.995	1.006	0.991	1.081	1.067	1.064	1.058	1.058	1.02	1.043	1.035	1.038	1.036	1.054	1.069	1.063	1.066	1.076
15.25	0.906	0.901	0.911	0.906	0.883	1.016	1.026	1.034	0.985	1.002	0.988	0.985	0.993	0.997	1.034	1.087	1.083	1.076	1.051	1.102	1.021	1.041	1.13	0.965	0.882	0.993	0.998	1.002	1.007	0.994	1.087	1.073	1.068	1.062	1.062	1.025	1.054	1.043	1.046	1.044	1.067	1.082	1.073	1.08	1.09
15.5	0.904	0.899	0.911	0.904	0.88	1.021	1.031	1.032	0.988	1.008	1.005	0.997	1.006	1.002	1.036	1.11	1.094	1.086	1.061	1.116	1.017	1.039	1.143	0.969	0.871	1	1.004	1.006	1.005	0.993	1.094	1.081	1.078	1.07	1.071	1.041	1.066	1.056	1.059	1.056	1.092	1.095	1.087	1.097	1.106
15.75	0.901	0.897	0.907	0.9	0.878	1.037	1.04	1.04	0.996	1.017	1.02	1.01	1.02	1.012	1.039	1.128	1.105	1.096	1.071	1.128	1.013	1.038	1.154	0.98	0.861	1.008	1.012	1.01	1.014	1.001	1.092	1.08	1.075	1.069	1.068	1.04	1.061	1.052	1.055	1.053	1.092	1.098	1.09	1.098	1.104
16	0.902	0.9	0.912	0.904	0.884	1.035	1.038	1.041	0.995	1.013	1.015	1.014	1.031	1.013	1.043	1.144	1.112	1.106	1.08	1.138	1.013	1.037	1.165	0.977	0.854	1.016	1.015	1.02	1.024	1.011	1.094	1.082	1.076	1.072	1.068	1.034	1.073	1.064	1.069	1.068	1.105	1.113	1.101	1.109	1.118
16.25	0.899	0.896	0.911	0.903	0.881	1.036	1.037	1.039	0.995	1.014	1	1.032	1.046	1.014	1.042	1.159	1.122	1.117	1.091	1.148	1.008	1.039	1.177	0.985	0.839	1.013	1.004	1.018	1.023	1.005	1.099	1.082	1.078	1.072	1.073	1.049	1.08	1.068	1.073	1.068	1.107	1.113	1.104	1.109	1.116
16.5	0.902	0.894	0.904	0.894	0.876	1.052	1.043	1.039	0.995	1.02	1.006	0.99	0.989	1.01	1.028	1.17	1.13	1.125	1.1	1.157	1.006	1.036	1.186	0.991	0.824	1.012	1.011	1.016	1.018	0.998	1.105	1.089	1.083	1.078	1.077	1.065	1.087	1.078	1.081	1.077	1.116	1.12	1.112	1.116	1.123
16.75	0.902	0.89	0.899	0.894	0.875	1.053	1.043	1.04	0.998	1.019	1.019	1.005	1.025	1.009	1.028	1.177	1.138	1.133	1.11	1.164	0.999	1.035	1.195	1.007	0.824	1.019	1.021	1.022	1.027	0.991	1.097	1.082	1.076	1.072	1.071	1.059	1.083	1.076	1.079	1.076	1.118	1.122	1.11	1.116	1.123
17	0.904	0.888	0.894	0.889	0.872	1.046	1.038	1.033	0.993	1.015	1.028	1.008	0.999	1.002	1.029	1.184	1.147	1.14	1.118	1.173	0.991	1.03	1.205	1.014	0.823	1.017	1.014	1.019	1.024	0.995	1.1	1.083	1.078	1.072	1.073	1.066	1.087	1.077	1.081	1.077	1.119	1.119	1.116	1.116	1.125
17.25	0.903	0.885	0.891	0.887	0.869	1.044	1.037	1.031	0.99	1.011	1.042	1.02	1.007	1.002	1.021	1.191	1.155	1.147	1.127	1.179	0.982	1.028	1.213	1.02	0.817	1.02	1.018	1.022	1.022	0.992	1.1	1.086	1.081	1.075	1.073	1.079	1.09	1.079	1.083	1.077	1.119	1.119	1.115	1.114	1.129
17.5	0.907	0.886	0.897	0.888	0.874	1.037	1.035	1.029	0.989	1.01	1.06	1.035	1.019	1.002	1.016	1.197	1.163	1.154	1.134	1.187	0.979	1.029	1.221	1.029	0.82	1.02	1.019	1.019	1.025	0.987	1.103	1.086	1.081	1.076	1.078	1.066	1.094	1.086	1.089	1.083	1.117	1.119	1.118	1.114	1.126
17.75	0.906	0.882	0.897	0.885	0.879	1.031	1.036	1.034	0.994	1.011	1.072	1.054	1.034	0.943	1.009	1.2	1.17	1.161	1.144	1.194	0.976	1.021	1.227	1.035	0.808	1.016	1.006	1.018	1.019	0.974	1.105	1.087	1.081	1.074	1.076	1.057	1.098	1.089	1.091	1.087	1.12	1.123	1.117	1.117	1.129
18	0.903	0.886	0.898	0.888	0.879	1.026	1.031	1.032	0.991	1.008	1.087	1.065	1.049	0.869	1.008	1.203	1.179	1.169	1.151	1.201	0.971	1.017	1.233	1.04	0.81	1.006	1.001	1.011	1.012	0.976	1.098	1.082	1.077	1.073	1.072	1.048	1.096	1.087	1.089	1.085	1.119	1.12	1.111	1.112	1.122
18.25	0.909	0.885	0.895	0.884	0.877	1.014	1.022	1.023	0.985	1.003	1.102	1.081	1.059	0.887	1.004	1.205	1.186	1.174	1.159	1.206	0.967	1.013	1.24	1.045	0.805	1	0.993	1.005	1.012	0.965	1.099	1.083	1.077	1.074	1.072	1.068	1.094	1.082	1.085	1.084	1.113	1.115	1.112	1.108	1.12
18.5	0.908	0.884	0.895	0.88	0.882	1.016	1.02	1.017	0.981	0.996	1.116	1.087	1.072	0.894	0.993	1.205	1.19	1.179	1.166	1.211	0.969	1.011	1.244	1.054	0.793	1.006	1.001	1.008	1.008	0.944	1.102	1.087	1.08	1.074	1.076	1.045	1.1	1.09	1.091	1.089	1.117	1.12	1.114	1.111	1.125
18.75	0.901	0.881	0.89	0.88	0.883	1.027	1.018	1.019	0.984	0.999	1.129	1.1	1.085	0.903	0.982	1.203	1.197	1.183	1.172	1.216	0.965	1.006	1.251	1.057	0.788	0.998	0.993	0.997	1.004	0.956	1.1	1.084	1.076	1.072	1.071	1.058	1.104	1.091	1.091	1.09	1.114	1.113	1.109	1.106	1.118
19	0.907	0.882	0.892	0.881	0.889	1.029	1.011	1.016	0.979	0.993	1.145	1.113	1.1	0.904	0.975	1.2	1.2	1.186	1.178	1.219	0.96	1.004	1.256	1.063	0.784	1.002	0.993	0.995	1	0.945	1.101	1.079	1.071	1.072	1.069	1.055	1.106	1.094	1.093	1.093	1.116	1.114	1.111	1.105	1.118
19.25	0.908	0.878	0.889	0.878	0.884	1.02	1.005	1.012	0.979	0.99	1.158	1.126	1.112	0.902	0.967	1.197	1.202	1.187	1.181	1.221	0.958	1.007	1.259	1.063	0.775	1.001	0.991	0.995	0.998	0.954	1.101	1.077	1.074	1.069	1.067	1.065	1.102	1.086	1.084	1.085	1.109	1.102	1.1	1.095	1.112
19.5	0.902	0.87	0.887	0.872	0.888	1.018	0.995	1.002	0.969	0.979	1.171	1.139	1.124	0.908	0.966	1.192	1.204	1.187	1.185	1.222	0.953	1.002	1.263	1.067	0.777	0.987	0.99	0.988	0.992	0.952	1.1	1.074	1.069	1.063	1.075	1.052	1.097	1.084	1.082	1.085	1.1	1.102	1.094	1.092	1.107
19.75	0.9	0.869	0.885	0.872	0.89	1.014	0.986	0.997	0.963	0.971	1.182	1.149	1.133	0.926	0.906	1.185	1.205	1.185	1.187	1.222	0.948	0.998	1.265	1.075	0.768	0.979	0.974	0.981	0.983	0.947	1.1	1.072	1.069	1.065	1.077	1.042	1.1	1.083	1.087	1.086	1.103	1.105	1.094	1.094	1.114
20	0.899	0.87	0.889	0.874	0.891	1.007	0.979	0.991	0.96	0.967	1.192	1.16	1.143	0.938	0.879	1.176	1.204	1.183	1.187	1.223	0.946	1	1.267	1.079	0.766	0.984	0.985	0.974	0.984	0.951	1.098	1.07	1.063	1.063	1.072	1.05	1.1	1.083	1.083	1.081	1.096	1.095	1.084	1.085	1.099
20.25	0.894	0.86	0.883	0.869	0.901	0.996	0.969	0.981	0.953	0.956	1.203	1.169	1.149	0.936	0.852	1.165	1.203	1.179	1.185	1.22	0.942	1.004	1.269	1.083	0.77	0.982	0.981	0.975	0.98	0.939	1.102	1.079	1.062	1.063	1.074	1.026	1.1	1.082	1.083	1.082	1.094	1.096	1.082	1.084	1.104
20.5	0.893	0.863	0.888	0.875	0.904	0.988	0.96	0.976	0.951	0.951	1.213	1.18	1.159	0.934	0.859	1.157	1.2	1.175	1.185	1.215	0.938	1.004	1.27	1.087	0.764	0.972	0.977	0.966	0.971	0.946	1.1	1.073	1.061	1.06	1.072	1.021	1.1	1.083	1.083	1.083	1.093	1.088	1.076	1.075	1.097
20.75	0.893	0.863	0.89	0.871	0.903	0.987	0.955	0.973	0.949	0.948	1.221	1.189	1.168	0.948	0.854	1.149	1.197	1.17	1.181	1.211	0.935	1.01	1.27	1.093	0.761	0.99	0.981	0.974	0.984	0.95	1.093	1.059	1.055	1.059	1.068	1.026	1.092	1.078	1.077	1.078	1.085	1.081	1.072	1.07	1.089
21	0.892	0.865	0.884	0.876	0.914	0.982	0.945	0.963	0.939	0.937	1.229	1.197	1.174	0.949	0.853	1.139	1.19	1.161	1.175	1.203	0.931	1.012	1.269	1.094	0.776	0.983	0.98	0.961	0.973	0.948	1.089	1.06	1.065	1.054	1.059	1.01	1.082	1.065	1.068	1.067	1.072	1.068	1.055	1.051	1.074
21.25	0.894	0.868	0.893	0.886	0.926	0.974	0.934	0.952	0.93	0.926	1.237	1.204	1.18	0.938	0.85	1.129	1.184	1.154	1.169	1.195	0.929	1.014	1.267	1.1	0.799	0.977	0.964	0.963	0.974	0.941	1.094	1.058	1.06	1.055	1.07	1.006	1.09	1.07	1.07	1.073	1.076	1.072	1.058	1.057	1.08
21.5	0.892	0.865	0.888	0.872	0.918	0.972	0.928	0.951	0.929	0.923	1.243	1.212	1.186	0.924	0.846	1.121	1.178	1.146	1.164	1.188	0.934	1.018	1.264	1.105	0.763	0.971	0.97	0.95	0.968	0.948	1.084	1.046	1.044	1.047	1.064	1.009	1.093	1.074	1.074	1.073	1.072	1.073	1.059	1.058	1.08
21.75	0.892	0.871	0.898	0.887	0.931	0.964	0.918	0.943	0.922	0.916	1.249	1.218	1.192	0.943	0.843	1.113	1.17	1.136	1.156	1.179	0.933	1.02	1.26	1.106	0.722	0.973	0.979	0.961	0.984	0.956	1.078	1.052	1.048	1.045	1.064	0.989	1.086	1.067	1.068	1.068	1.068	1.065	1.05	1.049	1.076
22	0.893	0.872	0.903	0.9	0.942	0.959	0.907	0.935	0.914	0.906	1.255	1.224	1.199	0.94	0.867	1.106	1.161	1.127	1.15	1.17	0.931	1.024	1.258	1.111	0.728	0.968	0.979	0.961	0.972	0.957	1.075	1.057	1.036	1.043	1.059	1.014	1.081	1.061	1.06	1.062	1.056	1.054	1.036	1.035	1.066
22.25	0.9	0.882	0.906	0.903	0.948	0.947	0.894	0.923	0.906	0.894	1.261	1.229	1.204	0.988	0.858	1.099	1.156	1.118	1.14	1.161	0.932	1.03	1.255	1.112	0.742	0.977	0.987	0.963	0.98	0.97	1.074	1.053	1.038	1.044	1.054	1.009	1.08	1.06	1.058	1.059	1.054	1.055	1.03	1.035	1.062
22.5	0.903	0.886	0.91	0.91	0.952	0.942	0.889	0.918	0.898	0.884	1.266	1.234	1.209	1.003	0.857	1.091	1.147	1.108	1.134	1.153	0.932	1.032	1.251	1.115	0.744	0.976	0.991	0.971	0.983	0.976	1.059	1.018	1.031	1.028	1.044	0.995	1.062	1.041	1.042	1.042	1.033	1.031	1.008	1.009	1.036
22.75	0.907	0.895	0.918	0.922	0.959	0.928	0.865	0.896	0.878	0.862	1.269	1.239	1.212	1.023	0.871	1.085	1.141	1.1	1.127	1.147	0.933	1.038	1.246	1.116	0.746	0.951	0.975	0.948	0.959	0.961	1.068	1.029	1.024	1.032	1.042	1.011	1.071	1.051	1.048	1.05	1.038	1.04	1.014	1.017	1.046
23	0.917	0.903	0.925	0.933	0.973	0.934	0.866	0.902	0.886	0.865	1.274	1.244	1.216	1.025	0.871	1.08	1.134	1.091	1.121	1.137	0.935	1.038	1.242	1.112	0.769	0.975	1.006	0.983	0.986	0.986	1.064	1.002	1.022	1.022	1.037	0.989	1.069	1.048	1.048	1.05	1.041	1.045	1.013	1.02	1.051
23.25	0.912	0.911	0.929	0.933	0.977	0.933	0.857	0.892	0.878	0.852	1.279	1.249	1.223	1.076	0.865	1.075	1.127	1.082	1.114	1.129	0.935	1.043	1.239	1.113	0.806	0.974	1.003	0.978	0.983	0.985	1.065	0.997	1.011	1.018	1.027	1.006	1.065	1.041	1.042	1.044	1.037	1.043	1.006	1.012	1.045
23.5	0.92	0.915	0.938	0.943	0.986	0.929	0.849	0.879	0.871	0.84	1.281	1.252	1.225	1.104	0.876	1.071	1.121	1.073	1.107	1.123	0.935	1.045	1.234	1.113	0.798	0.988	1.018	0.992	0.995	0.994	1.067	0.986	1.016	1.011	1.024	0.998	1.057	1.033	1.033	1.036	1.03	1.044	1.002	1.015	1.056
23.75	0.928	0.927	0.946	0.942	0.987	0.927	0.841	0.869	0.865	0.832	1.284	1.257	1.229	1.087	0.882	1.066	1.116	1.067	1.1	1.116	0.939	1.05	1.232	1.111	0.822	1.006	1.027	1.005	1.016	1.011	1.067	0.976	0.996	0.996	1.011	0.999	1.053	1.026	1.027	1.03	1.026	1.045	0.999	1.01	1.055
24	0.928	0.931	0.946	0.954	1.002	0.93	0.835	0.863	0.861	0.824	1.287	1.26	1.236	1.075	0.899	1.062	1.11	1.06	1.095	1.11	0.937	1.05	1.228	1.11	0.799	1.028	1.04	1.018	1.025	1.033	1.07	0.973	1.014	0.988	1.007	0.976	1.05	1.023	1.02	1.022	1.024	1.041	0.994	1.006	1.05

### Sheet: Fig S4
id	Sample	Group	OD	Treatment
1	BA-PA1	BA-PA	0.87	coculture+PA
2	BA-PA2	BA-PA	0.822	coculture+PA
3	BA-PA3	BA-PA	0.986	coculture+PA
4	BP1S-PA1	BP1S-PA	0.819	coculture+PA
5	BP1S-PA2	BP1S-PA	1.094	coculture+PA
6	BP1S-PA3	BP1S-PA	1.178	coculture+PA
7	BP1S-cpsA1	BP1S-cpsA	1.285	coculture+cpsA
8	BP1S-cpsA2	BP1S-cpsA	1.292	coculture+cpsA
9	BP1S-cpsA3	BP1S-cpsA	1.311	coculture+cpsA
10	BP4S-PA1	BP4S-PA	1.158	coculture+PA
11	BP4S-PA2	BP4S-PA	0.866	coculture+PA
12	BP4S-PA3	BP4S-PA	1.005	coculture+PA
13	BP4S-cpsA1	BP4S-cpsA	1.179	coculture+cpsA
14	BP4S-cpsA2	BP4S-cpsA	1.377	coculture+cpsA
15	BP4S-cpsA3	BP4S-cpsA	1.312	coculture+cpsA
16	BP1R-PA1	BP1R-PA	0.804	coculture+PA
17	BP1R-PA2	BP1R-PA	0.755	coculture+PA
18	BP1R-PA3	BP1R-PA	0.578	coculture+PA
19	BP1R-cpsA1	BP1R-cpsA	0.856	coculture+cpsA
20	BP1R-cpsA2	BP1R-cpsA	0.829	coculture+cpsA
21	BP1R-cpsA3	BP1R-cpsA	0.912	coculture+cpsA
22	BP5R-PA1	BP5R-PA	1.087	coculture+PA
23	BP5R-PA2	BP5R-PA	1.15	coculture+PA
24	BP5R-PA3	BP5R-PA	0.686	coculture+PA
25	BP5R-cpsA1	BP5R-cpsA	1.158	coculture+cpsA
26	BP5R-cpsA2	BP5R-cpsA	1.224	coculture+cpsA
27	BP5R-cpsA3	BP5R-cpsA	1.039	coculture+cpsA
